# TDP-43 pathology in *Drosophila* induces glial-cell type specific toxicity that can be ameliorated by knock-down of SF2/SRSF1

**DOI:** 10.1101/2023.05.04.539439

**Authors:** S. Krupp, O Tam, M Gale Hammell, J Dubnau

**Affiliations:** Program in Neuroscience, Department of Neurobiology and Behavior, Stony Brook University, NY 11794, USA; Cold Spring Harbor Laboratory, 1 Bungtown road, Cold Spring Harbor, NY.,11794; Department of Anesthesiology, Stony Brook School of Medicine, NY 11794, USA

## Abstract

Accumulation of cytoplasmic inclusions of TAR-DNA binding protein 43 (TDP-43) is seen in both neurons and glia in a range of neurodegenerative disorders, including amyotrophic lateral sclerosis (ALS), frontotemporal dementia (FTD) and Alzheimer’s disease (AD). Disease progression involves non-cell autonomous interactions among multiple cell types, including neurons, microglia and astrocytes. We investigated the effects in *Drosophila* of inducible, glial cell type-specific TDP-43 overexpression, a model that causes TDP-43 protein pathology including loss of nuclear TDP-43 and accumulation of cytoplasmic inclusions. We report that TDP-43 pathology in *Drosophila* is sufficient to cause progressive loss of each of the 5 glial sub-types. But the effects on organismal survival were most pronounced when TDP-43 pathology was induced in the perineural glia (PNG) or astrocytes. In the case of PNG, this effect is not attributable to loss of the glial population, because ablation of these glia by expression of pro-apoptotic reaper expression has relatively little impact on survival. To uncover underlying mechanisms, we used cell-type-specific nuclear RNA sequencing to characterize the transcriptional changes induced by pathological TDP-43 expression. We identified numerous glial cell-type specific transcriptional changes. Notably, SF2/SRSF1 levels were found to be decreased in both PNG and in astrocytes. We found that further knockdown of *SF2/SRSF1* in either PNG or astrocytes lessens the detrimental effects of TDP-43 pathology on lifespan, but extends survival of the glial cells. Thus TDP-43 pathology in astrocytes or PNG causes systemic effects that shorten lifespan and *SF2/SRSF1* knockdown rescues the loss of these glia, and also reduces their systemic toxicity to the organism.
