## Supplementary material for "TDP-43 pathology in *Drosophila* induces glial-cell type specific toxicity that can be ameliorated by knock-down of SF2/SRSF1": Table S3

### Sheet: Table S3
Table S3. Statistically significant differentially expressed TEs
PNG +/- TDP-43								SPG +/- TDP-43								CG +/- TDP-43								ALG +/- TDP-43								EG +/- TDP-43
	baseMean	log2FoldChange	lfcSE	stat	pvalue	padj			baseMean	log2FoldChange	lfcSE	stat	pvalue	padj			baseMean	log2FoldChange	lfcSE	stat	pvalue	padj			baseMean	log2FoldChange	lfcSE	stat	pvalue	padj			baseMean	log2FoldChange	lfcSE	stat	pvalue	padj
ACCORD_I-int:Gypsy:LTR	16885.6	3.21542	0.326568	9.84609	7.12628e-23	1.38369e-20		NOF_FB:MULE-NOF:DNA	69.4416	4.22341	0.616738	6.84798	7.48994e-12	4.39102e-10		G7_DM:Jockey:LINE	82.3357	2.94224	0.452732	6.49885	8.09362e-11	8.2732e-10		G7_DM:Jockey:LINE	93.2748	3.96506	0.620221	6.39297	1.62689e-10	6.84883e-09		Gypsy7_LTR:Gypsy:LTR	20.6729	2.24441	0.681069	3.29542	0.000982763	0.00463835
ACCORD_LTR:Gypsy:LTR	1079.14	2.47908	0.407054	6.09029	1.12704e-09	4.24796e-08		GTWIN_LTR:Gypsy:LTR	905.585	4.10549	0.335061	12.253	1.6198e-34	5.00922e-32		Stalker2_LTR:Gypsy:LTR	422.837	2.49347	0.271182	9.19482	3.75609e-20	8.40559e-19		G6_DM:Jockey:LINE	558.699	2.68719	0.367595	7.3102	2.66744e-13	1.79044e-11		G7_DM:Jockey:LINE	28.8677	2.23743	0.675717	3.3112	0.000928973	0.00442485
Copia1-LTR_DM:Copia:LTR	241.34	2.17821	0.368265	5.91481	3.32266e-09	1.173e-07		GTWIN_I-int:Gypsy:LTR	8831.91	4.0719	0.223698	18.2026	4.91724e-74	1.52066e-70		ACCORD2_LTR:Gypsy:LTR	213.168	2.16368	0.328888	6.57876	4.744e-11	4.97097e-10		Transib5:CMC-Transib:DNA	746.218	2.22784	0.324773	6.85967	6.9019e-12	3.8077e-10		GTWIN_I-int:Gypsy:LTR	1254.94	2.22624	0.211015	10.5501	5.07168e-26	3.50732e-24
DM176_I-int:Gypsy:LTR	7640.07	1.97514	0.226119	8.73494	2.43781e-18	3.09312e-16		MDG1_LTR:Gypsy:LTR	2047.03	3.24532	0.203864	15.919	4.67608e-57	4.13165e-54		NOF_FB:MULE-NOF:DNA	186.669	2.15574	0.298405	7.22422	5.03992e-13	6.37627e-12		DM176_LTR:Gypsy:LTR	1504.09	2.17216	0.323878	6.70671	1.99062e-11	9.93827e-10		Copia2_LTR_DM:Copia:LTR	171.479	2.15004	0.352814	6.09398	1.1014e-09	1.68759e-08
FW3_DM:Jockey:LINE	1715.2	1.89566	0.259207	7.31331	2.60645e-13	1.65355e-11		DM412B_LTR:Gypsy:LTR	1589.93	2.40455	0.225214	10.6767	1.30829e-26	2.61025e-24		I_DM:I:LINE	62780.1	2.07105	0.126657	16.3516	4.23507e-60	5.19087e-58		S2_DM:TcMar-Tc1:DNA	807.228	2.14522	0.297027	7.2223	5.11154e-13	3.30255e-11		NINJA_LTR:Pao:LTR	87.8631	2.11331	0.341661	6.1854	6.19462e-10	9.80523e-09
G_DM:Jockey:LINE	795.397	1.83098	0.263195	6.95676	3.48186e-12	1.87479e-10		BLASTOPIA_I-int:Gypsy:LTR	22177.1	1.92826	0.295288	6.5301	6.57278e-11	3.31858e-09		DMRP1:DMRP1:Unknown	851.484	1.99766	0.208335	9.58865	8.9242e-22	2.19572e-20		DM176_I-int:Gypsy:LTR	9117.98	2.09189	0.317138	6.59617	4.21908e-11	2.03088e-09		HELENA_RT:Jockey:LINE	415.643	1.92994	0.235732	8.18699	2.67835e-16	8.34613e-15
I_DM:I:LINE	24962.2	1.76807	0.221394	7.98608	1.39294e-15	1.21432e-13		DIVER_LTR:Pao:LTR	313.168	1.79323	0.395966	4.52874	5.93352e-06	0.000123623		FW3_DM:Jockey:LINE	1007.89	1.98147	0.162059	12.2269	2.23288e-34	1.0654e-32		HELENA_RT:Jockey:LINE	407.973	2.04292	0.37191	5.49304	3.95074e-08	1.05371e-06		G_DM:Jockey:LINE	445.098	1.908	0.20237	9.42831	4.16732e-21	2.01089e-19
HETA:Jockey:LINE	1585.06	1.69331	0.256374	6.60485	3.97911e-11	1.90983e-09		Gypsy3_I-int:Gypsy:LTR	172.577	1.71302	0.46337	3.69687	0.000218272	0.00300336		MDG3_LTR:Gypsy:LTR	889.327	1.97203	0.150912	13.0674	5.05832e-39	3.05788e-37		G_DM:Jockey:LINE	776.145	2.01922	0.294848	6.84836	7.47017e-12	4.08392e-10		G6_DM:Jockey:LINE	257.24	1.82039	0.241462	7.53905	4.73394e-14	1.18642e-12
TAHRE:Jockey:LINE	391.957	1.51582	0.373736	4.05585	4.9952e-05	0.000703445		DMRP1:DMRP1:Unknown	2915.81	1.66318	0.212917	7.81142	5.65487e-15	4.69468e-13		TABOR_LTR:Gypsy:LTR	711.189	1.94538	0.189181	10.2831	8.39564e-25	2.54922e-23		DMRP1:DMRP1:Unknown	1109.69	1.99439	0.335771	5.93973	2.85486e-09	9.60793e-08		S2_DM:TcMar-Tc1:DNA	754.188	1.75223	0.22887	7.65602	1.91782e-14	5.04092e-13
DIVER_LTR:Pao:LTR	276.995	1.42877	0.464239	3.07765	0.00208638	0.0170734		MDG1_I-int:Gypsy:LTR	7530.69	1.64086	0.230201	7.12792	1.01896e-12	6.56489e-11		MDG1_LTR:Gypsy:LTR	2594.89	1.91349	0.205532	9.30992	1.27927e-20	2.94673e-19		ROVER-LTR_DM:Gypsy:LTR	328.103	1.7958	0.368776	4.86963	1.11807e-06	2.16829e-05		ACCORD2_LTR:Gypsy:LTR	154.423	1.7401	0.287932	6.04344	1.50867e-09	2.27016e-08
Gypsy5_I-int:Gypsy:LTR	1698.39	1.42803	0.277893	5.13879	2.76516e-07	6.52587e-06		Gypsy5_LTR:Gypsy:LTR	187.223	1.6339	0.389872	4.19087	2.77882e-05	0.000488268		S2_DM:TcMar-Tc1:DNA	895.12	1.83439	0.237645	7.71904	1.17207e-14	1.70205e-13		XDMR:XDMR:Unknown	216.34	1.7708	0.402597	4.39845	1.09025e-05	0.000165483		Gypsy3_LTR:Gypsy:LTR	36.8788	1.6939	0.466821	3.62859	0.00028497	0.00159534
NINJA_LTR:Pao:LTR	183.848	1.42128	0.459303	3.09443	0.00197188	0.0163452		HELENA_RT:Jockey:LINE	228.353	1.62707	0.305883	5.31925	1.04193e-07	3.28794e-06		TABOR_I-int:Gypsy:LTR	2217.97	1.76208	0.18422	9.56508	1.12112e-21	2.74326e-20		Mariner2_DM:TcMar-Tc1:DNA	2680.01	1.76985	0.27332	6.47537	9.45807e-11	4.26389e-09		GTWIN_LTR:Gypsy:LTR	145.706	1.65289	0.29048	5.69021	1.26884e-08	1.66247e-07
Copia2_LTR_DM:Copia:LTR	137.572	1.29548	0.486892	2.66071	0.00779759	0.0492004		FW3_DM:Jockey:LINE	468.831	1.6218	0.268742	6.03479	1.59172e-09	6.63331e-08		ARS406_DM:ARS406_DM:Unknown	92.9817	1.69381	0.416326	4.06848	4.73207e-05	0.000222493		ACCORD2_I-int:Gypsy:LTR	1872.71	1.65447	0.271325	6.09774	1.07577e-09	3.83406e-08		Gypsy10_I-int:Gypsy:LTR	3696.5	1.62292	0.195075	8.31947	8.83548e-17	2.91481e-15
TABOR_I-int:Gypsy:LTR	2069.39	1.27542	0.221356	5.76184	8.31999e-09	2.71991e-07		DMRT1C:R1:LINE	473.407	1.43739	0.288465	4.98289	6.26407e-07	1.64164e-05		Gypsy6_I-int:Gypsy:LTR	1362.23	1.66017	0.184869	8.98023	2.70195e-19	5.64914e-18		GTWIN_I-int:Gypsy:LTR	1127.43	1.64532	0.297394	5.53244	3.15801e-08	8.61289e-07		FW3_DM:Jockey:LINE	927.526	1.59826	0.202053	7.91011	2.5716e-15	7.19459e-14
TABOR_LTR:Gypsy:LTR	674.98	1.27425	0.2954	4.31364	1.60588e-05	0.000255645		TABOR_LTR:Gypsy:LTR	479.317	1.43219	0.2389	5.99494	2.03556e-09	8.3102e-08		MDG1_I-int:Gypsy:LTR	19156.8	1.61135	0.20124	8.00709	1.17459e-15	1.86816e-14		Gypsy1-LTR_DM:Gypsy:LTR	1028.81	1.57941	0.317716	4.97114	6.65588e-07	1.3653e-05		ACCORD2_I-int:Gypsy:LTR	1827.54	1.57861	0.177275	8.9049	5.34347e-19	2.13937e-17
GTWIN_I-int:Gypsy:LTR	1742.45	1.17999	0.266174	4.43314	9.28712e-06	0.000154967		Gypsy10_I-int:Gypsy:LTR	2231.63	1.29127	0.251715	5.12989	2.89905e-07	8.28204e-06		Chouto_LTR:Gypsy:LTR	289.399	1.59616	0.297887	5.35826	8.40265e-08	6.0387e-07		Gypsy10_I-int:Gypsy:LTR	3243.3	1.51844	0.259501	5.85139	4.87471e-09	1.56639e-07		Transib5:CMC-Transib:DNA	809.727	1.5627	0.194506	8.0342	9.41943e-16	2.74971e-14
BATUMI_LTR:Pao:LTR	168.588	1.14784	0.417858	2.74697	0.00601492	0.0402303		BLASTOPIA_LTR:Gypsy:LTR	2051.97	1.26344	0.313841	4.02574	5.67975e-05	0.000930577		GTWIN_I-int:Gypsy:LTR	1722.8	1.5925	0.232607	6.8463	7.57843e-12	8.6095e-11		DMTOM1_LTR:Gypsy:LTR	417.402	1.50013	0.482063	3.1119	0.0018589	0.0129597		I_DM:I:LINE	19983.1	1.47587	0.245217	6.01864	1.75891e-09	2.61752e-08
Copia_I-int:Copia:LTR	28340.1	1.12095	0.202047	5.54799	2.88972e-08	8.3031e-07		DM412:Gypsy:LTR	8945.51	1.14976	0.254651	4.51503	6.33063e-06	0.000130083		Gypsy9_I-int:Gypsy:LTR	359.755	1.53323	0.244758	6.26427	3.74575e-10	3.59506e-09		FW3_DM:Jockey:LINE	1078.8	1.45426	0.272305	5.34057	9.26533e-08	2.33216e-06		STALKER4_I-int:Gypsy:LTR	17921.1	1.4467	0.215058	6.72702	1.73171e-11	3.30791e-10
Copia_LTR:Copia:LTR	1025.13	1.07057	0.219135	4.88542	1.03209e-06	2.13326e-05		DIVER_I-int:Pao:LTR	4086.75	1.10374	0.18835	5.86007	4.62679e-09	1.82854e-07		DMRT1C:R1:LINE	1076.18	1.48797	0.185537	8.01981	1.05911e-15	1.69662e-14		DMRT1A:R1:LINE	2131.23	1.41642	0.240397	5.89199	3.81574e-09	1.2393e-07		Gypsy10_LTR:Gypsy:LTR	914.505	1.31326	0.200811	6.53981	6.15961e-11	1.10022e-09
DIVER_I-int:Pao:LTR	2955.93	1.04302	0.202578	5.14874	2.62237e-07	6.21176e-06		Gypsy1-LTR_DM:Gypsy:LTR	581.121	1.08407	0.233917	4.63442	3.57943e-06	7.92086e-05		NINJA_I-int:Pao:LTR	11220.6	1.48526	0.193851	7.66185	1.8328e-14	2.60492e-13		Baggins1:LOA:LINE	2407.89	1.41633	0.257836	5.49316	3.94801e-08	1.05371e-06		Bica_I-int:Gypsy:LTR	1236.7	1.28479	0.210108	6.11489	9.66228e-10	1.48576e-08
S2_DM:TcMar-Tc1:DNA	500.264	1.03088	0.267672	3.85128	0.000117504	0.00150582		Mariner2_DM:TcMar-Tc1:DNA	992.731	1.02729	0.216235	4.75081	2.02607e-06	4.80124e-05		Baggins1:LOA:LINE	2776.09	1.42309	0.187294	7.59818	3.00336e-14	4.21037e-13		ROVER-I_DM:Gypsy:LTR	2715.08	1.31377	0.277657	4.73164	2.22715e-06	4.04638e-05		Gypsy3_I-int:Gypsy:LTR	297.532	1.28463	0.259703	4.94656	7.55381e-07	7.3448e-06
TRANSIB3:CMC-Transib:DNA	909.002	0.838207	0.277939	3.01579	0.00256307	0.0204391		DMRT1A:R1:LINE	1183.02	1.00097	0.271038	3.69311	0.000221527	0.00303719		NINJA_LTR:Pao:LTR	174.763	1.38104	0.2756	5.01104	5.41375e-07	3.46397e-06		P_DG:P:DNA	179.499	1.29949	0.445237	2.91865	0.00351555	0.0213227		MDG3_LTR:Gypsy:LTR	397.694	1.25954	0.224089	5.6207	1.90188e-08	2.43515e-07
Copia2_I-int:Copia:LTR	1740.6	0.798718	0.207074	3.85717	0.000114709	0.00147921		OSVALDO_I-int:Gypsy:LTR	239.911	0.995498	0.3086	3.22585	0.00125599	0.0126007		POGON1:TcMar-Pogo:DNA	126.33	1.33229	0.300265	4.43703	9.12102e-06	4.83367e-05		Transib-N1_DM:CMC-Transib:DNA	1830.99	1.24291	0.273112	4.55092	5.34108e-06	8.7322e-05		DMRP1:DMRP1:Unknown	1155.75	1.25479	0.227263	5.52132	3.36463e-08	4.08941e-07
G6_DM:Jockey:LINE	632.877	0.794118	0.296517	2.67815	0.00740291	0.0472687		Transib-N1_DM:CMC-Transib:DNA	382.407	0.92027	0.261713	3.51633	0.000437555	0.00535816		BARI1:TcMar-Tc1:DNA	155.908	1.31327	0.316117	4.15438	3.26168e-05	0.000157371		IDEFIX_LTR:Gypsy:LTR	1431.95	1.24015	0.283425	4.37558	1.2111e-05	0.00018177		MDG3_I-int:Gypsy:LTR	5271.69	1.23709	0.188956	6.54698	5.8712e-11	1.05161e-09
TIRANT_LTR:Gypsy:LTR	2511.83	0.742602	0.254228	2.921	0.00348906	0.0261935		TABOR_I-int:Gypsy:LTR	1952.06	0.901476	0.299805	3.00687	0.00263948	0.0226111		Transib-N1_DM:CMC-Transib:DNA	934.129	1.30584	0.161624	8.07952	6.50231e-16	1.06199e-14		TRANSIB3:CMC-Transib:DNA	1518.31	1.23128	0.293301	4.19799	2.69294e-05	0.000369728		DMRT1C:R1:LINE	987.584	1.22884	0.238847	5.14487	2.67707e-07	2.7987e-06
Bica_I-int:Gypsy:LTR	1020.38	0.730774	0.229837	3.17952	0.00147517	0.012904		NINJA_I-int:Pao:LTR	4931.4	0.885787	0.181093	4.89133	1.00155e-06	2.50793e-05		MDG3_I-int:Gypsy:LTR	12314.6	1.30564	0.117311	11.1298	8.98521e-29	3.24439e-27		ROOA_I-int:Pao:LTR	9805.26	1.15576	0.224502	5.14809	2.63159e-07	5.96527e-06		ROVER-I_DM:Gypsy:LTR	4749.62	1.22456	0.205493	5.95914	2.53567e-09	3.70523e-08
DM176_LTR:Gypsy:LTR	1215.83	0.716962	0.229802	3.11991	0.00180908	0.0152122		Gypsy2-I_DM:Gypsy:LTR	2967.89	0.884488	0.226795	3.89995	9.62121e-05	0.00148768		GTWIN_LTR:Gypsy:LTR	235.431	1.24144	0.33003	3.76159	0.000168833	0.000716295		DIVER_I-int:Pao:LTR	1563.56	1.12253	0.244208	4.59661	4.29428e-06	7.22612e-05		DM176_I-int:Gypsy:LTR	9379.53	1.17878	0.228296	5.1634	2.42506e-07	2.55174e-06
BEL_I-int:Pao:LTR	4843.4	-0.503408	0.184139	-2.73384	0.00626001	0.0414584		Gypsy8_I-int:Gypsy:LTR	874.845	0.871588	0.225515	3.86488	0.000111146	0.00168283		ROVER-I_DM:Gypsy:LTR	8595.8	1.24112	0.154929	8.0109	1.13876e-15	1.81766e-14		G5_DM:Jockey:LINE	3629.14	1.10625	0.235975	4.68799	2.75907e-06	4.90223e-05		ROOA_I-int:Pao:LTR	7261.58	1.16438	0.192457	6.05006	1.44789e-09	2.18996e-08
Invader6_I-int:Gypsy:LTR	14616.9	-0.53811	0.198215	-2.71478	0.00663202	0.0432736		TRANSIB3:CMC-Transib:DNA	483.926	0.831556	0.267579	3.1077	0.00188549	0.0174056		DM412:Gypsy:LTR	12471.2	1.22792	0.128616	9.54718	1.33275e-21	3.24918e-20		DMRT1C:R1:LINE	1649.95	1.09481	0.272651	4.01541	5.93417e-05	0.000714822		ROOA_LTR:Pao:LTR	1170.42	1.11656	0.225484	4.95185	7.35121e-07	7.15857e-06
QUASIMODO_I-int:Gypsy:LTR	7835.72	-0.569146	0.205889	-2.76433	0.00570404	0.0386349		G4_DM:Jockey:LINE	1729.71	0.762742	0.260894	2.92357	0.00346046	0.0278866		Invader1_LTR:Gypsy:LTR	1312.39	1.17599	0.163783	7.18018	6.96201e-13	8.66038e-12		NINJA_I-int:Pao:LTR	22838.6	1.06335	0.227861	4.66666	3.06131e-06	5.36817e-05		Stalker2_LTR:Gypsy:LTR	234.13	1.11381	0.241249	4.61686	3.89582e-06	3.35201e-05
G4_DM:Jockey:LINE	2997.12	-0.598441	0.221255	-2.70476	0.00683535	0.0443294		TC1_DM:TcMar-Tc1:DNA	1677.29	0.762513	0.190154	4.00997	6.07264e-05	0.000989704		Copia1-LTR_DM:Copia:LTR	418.968	1.1382	0.238859	4.76517	1.8869e-06	1.12289e-05		Gypsy2-I_DM:Gypsy:LTR	5029.05	1.03531	0.253771	4.07971	4.50928e-05	0.000569789		Baggins1:LOA:LINE	1308.76	1.07884	0.261029	4.13304	3.57995e-05	0.00025326
Copia1-I_DM:Copia:LTR	2557.81	-0.647844	0.215725	-3.00309	0.0026725	0.0211538		ROVER-I_DM:Gypsy:LTR	5089.22	0.734592	0.263827	2.78437	0.00536323	0.0397027		Gypsy5_I-int:Gypsy:LTR	1271.15	1.09173	0.176246	6.19436	5.85234e-10	5.49841e-09		Jockey2:Jockey:LINE	3376.4	1.01405	0.258287	3.92606	8.635e-05	0.00098983		Gypsy6_I-int:Gypsy:LTR	1314.41	1.06373	0.205511	5.17603	2.26654e-07	2.40057e-06
TART:Jockey:LINE	643.796	-0.686785	0.242439	-2.83282	0.00461397	0.0329037		G5_DM:Jockey:LINE	1520.32	0.704698	0.193134	3.64875	0.000263523	0.00350514		XDMR:XDMR:Unknown	197.819	1.08416	0.258685	4.19104	2.77682e-05	0.000135593		G3_DM:Jockey:LINE	1003.05	0.995069	0.293514	3.3902	0.000698423	0.00581554		ROVER-LTR_DM:Gypsy:LTR	523.977	1.03478	0.218236	4.74154	2.12096e-06	1.89947e-05
Gypsy12_LTR:Gypsy:LTR	1007.53	-0.697413	0.262248	-2.65936	0.0078289	0.0493494		ROOA_I-int:Pao:LTR	4020.23	0.674961	0.178425	3.78288	0.000155023	0.00224284		DM176_LTR:Gypsy:LTR	5314.55	1.07272	0.183653	5.84102	5.18825e-09	4.32139e-08		ROOA_LTR:Pao:LTR	1385.58	0.988405	0.274802	3.59679	0.000322164	0.00300587		XDMR:XDMR:Unknown	201.15	1.01486	0.274297	3.69988	0.000215705	0.00125034
M4DM:CMC-Transib:DNA	2713.56	-0.699152	0.203043	-3.44336	0.000574527	0.00586192		DMCR1A:CR1:LINE	20679.4	0.630328	0.212857	2.96127	0.00306373	0.025367		ROO_LTR:Pao:LTR	1967.44	1.04691	0.220979	4.73758	2.16287e-06	1.27015e-05		MDG1_I-int:Gypsy:LTR	4518.55	0.987122	0.2475	3.98836	6.65303e-05	0.000782687		LINEJ1_DM:Jockey:LINE	12672.2	1.01282	0.197124	5.138	2.77679e-07	2.89126e-06
CIRCE:Gypsy:LTR	1582.16	-0.717783	0.217036	-3.30721	0.000942315	0.00882086		NTS_DM:NTS_DM:Other	398.393	-0.809314	0.296168	-2.73262	0.00628328	0.0449013		Copia2_LTR_DM:Copia:LTR	797.059	1.02151	0.2054	4.97326	6.58366e-07	4.16664e-06		OSVALDO_I-int:Gypsy:LTR	450.114	0.960568	0.357396	2.68769	0.00719487	0.0378278		Gypsy2-I_DM:Gypsy:LTR	4694.61	0.996652	0.19722	5.0535	4.33787e-07	4.38603e-06
Gypsy12A_LTR:Gypsy:LTR	3056.47	-0.729558	0.215347	-3.38783	0.00070449	0.00692865		QUASIMODO2-I_DM:Gypsy:LTR	1038.98	-0.933035	0.309936	-3.01041	0.00260894	0.0224106		TRANSIB4:CMC-Transib:DNA	931.446	0.990951	0.240308	4.12367	3.7288e-05	0.000178235		TC1-2_DM:TcMar-Tc1:DNA	4583.46	0.96049	0.269686	3.56152	0.000368718	0.00336469		IDEFIX_I-int:Gypsy:LTR	4638.85	0.981449	0.192746	5.09192	3.54448e-07	3.63499e-06
Gypsy2_LTR:Gypsy:LTR	413.937	-0.753958	0.266294	-2.8313	0.00463591	0.0330079		Invader3_LTR:Gypsy:LTR	335.837	-1.03391	0.309343	-3.34227	0.000830956	0.0089694		ROOA_I-int:Pao:LTR	7839.26	0.959312	0.203861	4.7057	2.52991e-06	1.47083e-05		Gypsy8_I-int:Gypsy:LTR	2713.61	0.93773	0.267473	3.50588	0.000455095	0.00401934		FW_DM:Jockey:LINE	68668.6	0.972764	0.196305	4.95538	7.21895e-07	7.03507e-06
Gypsy1-I_DM:Gypsy:LTR	66748.2	-0.773686	0.216497	-3.57365	0.000352034	0.00386243		Gypsy12A_LTR:Gypsy:LTR	2895.76	-1.04217	0.301032	-3.46199	0.000536199	0.00631093		IDEFIX_LTR:Gypsy:LTR	5586	0.92499	0.237433	3.8958	9.78751e-05	0.000434278		Gypsy4_I-int:Gypsy:LTR	8597.15	0.937112	0.242107	3.87066	0.000108543	0.00120143		MDG1_LTR:Gypsy:LTR	947.485	0.967737	0.21902	4.41849	9.93922e-06	7.90006e-05
TC1-2_DM:TcMar-Tc1:DNA	3506.84	-0.784699	0.217591	-3.6063	0.000310594	0.00346411		FW2_DM:Jockey:LINE	969.209	-1.04945	0.232554	-4.5127	6.40084e-06	0.000131308		TAHRE:Jockey:LINE	1180.86	0.909626	0.141916	6.4096	1.45905e-10	1.45796e-09		Bica_I-int:Gypsy:LTR	1141.38	0.897952	0.281602	3.18873	0.00142901	0.0105212		NINJA_I-int:Pao:LTR	11415.9	0.958031	0.217534	4.40406	1.06246e-05	8.41892e-05
Gypsy8_LTR:Gypsy:LTR	2162.39	-0.839015	0.208561	-4.02288	5.74913e-05	0.000799079		Invader3_I-int:Gypsy:LTR	4950.92	-1.06524	0.288437	-3.69312	0.000221516	0.00303719		ROOA_LTR:Pao:LTR	1832.99	0.906303	0.204374	4.43454	9.22709e-06	4.88601e-05		MDG1_LTR:Gypsy:LTR	634.15	0.894619	0.290767	3.07676	0.00209265	0.014226		POGON1:TcMar-Pogo:DNA	144.572	0.926614	0.301044	3.078	0.00208396	0.00883022
DOC2_DM:Jockey:LINE	8056.43	-0.841738	0.201732	-4.17255	3.01213e-05	0.00045094		FROGGER_I-int:Copia:LTR	261.798	-1.15435	0.328973	-3.50896	0.000449865	0.00548259		Gypsy3_I-int:Gypsy:LTR	207.466	0.882288	0.363896	2.42456	0.0153269	0.0404758		BS3_DM:Jockey:LINE	676.286	0.894302	0.299379	2.98719	0.00281552	0.0180176		TRANSIB3:CMC-Transib:DNA	1031.44	0.909369	0.180459	5.03919	4.67516e-07	4.71601e-06
BLOOD_I-int:Gypsy:LTR	11743.3	-0.844116	0.223141	-3.78289	0.000155018	0.00191383		Invader5_I-int:Gypsy:LTR	175.451	-1.18273	0.363601	-3.25282	0.00114266	0.0116431		Invader2_I-int:Gypsy:LTR	19779.2	0.882052	0.138871	6.3516	2.13092e-10	2.09639e-09		TC1_DM:TcMar-Tc1:DNA	3637.37	0.873368	0.235583	3.70726	0.000209514	0.00211651		Stalker2_I-int:Gypsy:LTR	2598.9	0.87714	0.231662	3.78629	0.000152911	0.000925334
Gypsy11_I-int:Gypsy:LTR	476.321	-0.849011	0.258114	-3.28929	0.00100441	0.00933906		TOM_I-int:Gypsy:LTR	659.657	-1.24619	0.379876	-3.28051	0.00103619	0.0107261		IVK_DM:I:LINE	5188.86	0.876897	0.154102	5.69036	1.26773e-08	1.00516e-07		IDEFIX_I-int:Gypsy:LTR	3497.51	0.799046	0.266251	3.0011	0.00269009	0.0174734		Transib-N1_DM:CMC-Transib:DNA	806.952	0.859941	0.177145	4.85445	1.20721e-06	1.1321e-05
MICROPIA_I-int:Gypsy:LTR	9247.87	-0.930277	0.194726	-4.77737	1.77602e-06	3.47477e-05		LOOPER1_DM:PiggyBac:DNA	434.82	-1.26	0.383943	-3.28174	0.0010317	0.0106886		TV1I:Gypsy:LTR	2417.5	0.864589	0.2051	4.21545	2.4928e-05	0.000123302		Gypsy10_LTR:Gypsy:LTR	863.514	0.797477	0.294452	2.70834	0.00676198	0.0360858		DMRT1A:R1:LINE	1628.37	0.859908	0.198194	4.33872	1.43316e-05	0.00011075
DM1731_I-int:Copia:LTR	5025.02	-0.936341	0.199221	-4.70001	2.60148e-06	4.90987e-05		Invader4_LTR:Gypsy:LTR	425.089	-1.34329	0.332504	-4.03992	5.34689e-05	0.000883059		DMRT1A:R1:LINE	2203.17	0.864577	0.145596	5.93821	2.88147e-09	2.47725e-08		TV1I:Gypsy:LTR	1867.09	0.793903	0.28361	2.79928	0.00512171	0.028849		IDEFIX_LTR:Gypsy:LTR	1673.42	0.859046	0.176222	4.87481	1.08914e-06	1.02959e-05
DOC5_DM:Jockey:LINE	1674.51	-1.01459	0.233396	-4.34705	1.37979e-05	0.000223257		IDEFIX_LTR:Gypsy:LTR	1447.56	-1.43003	0.320693	-4.4592	8.22654e-06	0.000166823		DOC4_DM:Jockey:LINE	3698.3	0.835347	0.157158	5.31532	1.0647e-07	7.55007e-07		DMCR1A:CR1:LINE	37113.5	0.774867	0.23713	3.26769	0.00108428	0.00835479		G4_DM:Jockey:LINE	2424.1	0.832472	0.204023	4.0803	4.49783e-05	0.000310053
Gypsy_LTR:Gypsy:LTR	1157.98	-1.02369	0.279971	-3.6564	0.00025578	0.00292141		Copia1-I_DM:Copia:LTR	2501	-1.75958	0.23203	-7.5834	3.3662e-14	2.52363e-12		ROVER-LTR_DM:Gypsy:LTR	770.553	0.757412	0.199713	3.7925	0.000149141	0.000639653		G4_DM:Jockey:LINE	3251.76	0.770481	0.241878	3.18541	0.00144547	0.0106101		Gypsy5_I-int:Gypsy:LTR	2067.4	0.829062	0.187491	4.42189	9.78427e-06	7.78647e-05
Gypsy2_I-int:Gypsy:LTR	3896.1	-1.05809	0.211029	-5.01396	5.33198e-07	1.18627e-05		ACCORD_I-int:Gypsy:LTR	32444.6	-1.83883	0.28921	-6.35812	2.04236e-10	9.46215e-09		M4DM:CMC-Transib:DNA	3027.01	0.739047	0.176118	4.19631	2.713e-05	0.000132993		MDG3_I-int:Gypsy:LTR	7498.07	0.769114	0.279548	2.75128	0.00593626	0.0325417		Chouto_LTR:Gypsy:LTR	153.223	0.825166	0.310698	2.65585	0.00791098	0.0272232
BLOOD_LTR:Gypsy:LTR	2115.63	-1.09253	0.249288	-4.3826	1.17269e-05	0.000192421		ACCORD_LTR:Gypsy:LTR	2680.03	-2.0232	0.288667	-7.00874	2.40472e-12	1.47992e-10		HOBO:hAT-hobo:DNA	4823.1	0.72735	0.146899	4.95135	7.36993e-07	4.64226e-06		DOC4_DM:Jockey:LINE	3973.78	0.753294	0.241293	3.1219	0.00179685	0.0126292		Copia1-LTR_DM:Copia:LTR	249.029	0.818692	0.291815	2.80551	0.00502366	0.0185989
FW2_DM:Jockey:LINE	1237.64	-1.14595	0.303501	-3.77576	0.000159523	0.00196		Invader4_I-int:Gypsy:LTR	4483.13	-2.37423	0.661291	-3.59029	0.000330312	0.00420366		Chouto_I-int:Gypsy:LTR	551.219	0.727053	0.226831	3.20526	0.00134943	0.00470714		FW_DM:Jockey:LINE	100214	0.74441	0.276281	2.69439	0.00705174	0.0373026		TRANSIB4:CMC-Transib:DNA	907.859	0.811228	0.205693	3.94388	8.01727e-05	0.000515561
ZAM_I-int:Gypsy:LTR	1122.04	-1.15475	0.315929	-3.65508	0.000257103	0.0029339		Copia_LTR:Copia:LTR	3693.21	-2.65344	0.256585	-10.3414	4.57923e-25	8.33016e-23		TRANSIB2:CMC-Transib:DNA	5097.24	0.711294	0.166069	4.28313	1.84284e-05	9.28717e-05		Copia2_I-int:Copia:LTR	1711.65	0.67091	0.259131	2.58907	0.00962345	0.0473029		HMSBEAGLE_I-int:Gypsy:LTR	8049.38	0.809319	0.191984	4.21556	2.4916e-05	0.000182248
DM1731_LTR:Copia:LTR	119.329	-1.26193	0.415637	-3.03614	0.00239629	0.0191928		FROGGER_LTR:Copia:LTR	17.9462	-3.34351	1.15005	-2.90726	0.00364606	0.0290979		G6_DM:Jockey:LINE	1046.46	0.709345	0.178625	3.97115	7.15259e-05	0.000326584		DIVER2_I-int:Pao:LTR	5108.47	0.660912	0.229314	2.88213	0.0039499	0.0235552		DMRT1B:R1:LINE	3114.67	0.807377	0.178959	4.51153	6.43624e-06	5.33478e-05
TOM_I-int:Gypsy:LTR	1018.87	-1.32977	0.263453	-5.04747	4.47702e-07	1.01725e-05		Copia_I-int:Copia:LTR	137527	-3.35328	0.265175	-12.6455	1.18423e-36	4.06913e-34		DM412B_LTR:Gypsy:LTR	1650.58	0.7014	0.176874	3.96554	7.32285e-05	0.00033288		R2_DM:R2:LINE	14157.5	-0.683905	0.256739	-2.66382	0.00772598	0.0400645		DOC4_DM:Jockey:LINE	2840.35	0.788341	0.192662	4.09183	4.27981e-05	0.00029645
MICROPIA_LTR:Gypsy:LTR	964.292	-1.39902	0.24879	-5.62328	1.87369e-08	5.55817e-07										Copia1-I_DM:Copia:LTR	1025.31	0.691439	0.213453	3.2393	0.00119824	0.0042384		FW2_DM:Jockey:LINE	933.103	-0.817889	0.298735	-2.73785	0.00618432	0.0336159		Gypsy8_I-int:Gypsy:LTR	1524.74	0.782738	0.195854	3.99654	6.42743e-05	0.000424729
Gypsy6_LTR:Gypsy:LTR	18356.7	-1.41555	0.253712	-5.57935	2.41426e-08	7.06364e-07										DM176_I-int:Gypsy:LTR	29731	0.68157	0.206045	3.30787	0.000940095	0.00340647		BLOOD_I-int:Gypsy:LTR	7015.04	-0.913058	0.261016	-3.49809	0.000468602	0.00412056		G5_DM:Jockey:LINE	2437.38	0.775171	0.192233	4.03246	5.5195e-05	0.000370988
LOOPER1_DM:PiggyBac:DNA	549.736	-1.43844	0.316953	-4.53834	5.6699e-06	9.91266e-05										Mariner2_DM:TcMar-Tc1:DNA	2035.37	0.669184	0.198732	3.36727	0.000759158	0.00280796		DM1731_I-int:Copia:LTR	3275.25	-0.982474	0.268563	-3.65827	0.000253926	0.00248819		DIVER_I-int:Pao:LTR	1576.02	0.761997	0.221394	3.44182	0.000577821	0.00292576
TLD2:Gypsy:LTR	306.561	-1.45197	0.342618	-4.23787	2.25647e-05	0.000346722										PROTOP_A:P:DNA	8264.54	0.668347	0.184423	3.624	0.000290082	0.00117049		QUASIMODO2-I_DM:Gypsy:LTR	612.323	-1.03529	0.374488	-2.76455	0.00570016	0.0314903		DM176_LTR:Gypsy:LTR	1919.08	0.750703	0.19239	3.90199	9.54058e-05	0.000603319
Gypsy11_LTR:Gypsy:LTR	220.888	-1.47801	0.353488	-4.18121	2.89962e-05	0.000435622										PROTOP:P:DNA	8186.99	0.6567	0.222022	2.95781	0.0030983	0.00998633		Invader3_I-int:Gypsy:LTR	4763.95	-1.04361	0.265842	-3.92567	8.6489e-05	0.000990483		MDG1_I-int:Gypsy:LTR	7132.13	0.748768	0.189298	3.95551	7.63725e-05	0.000494072
Invader6_LTR:Gypsy:LTR	161.434	-1.48962	0.424267	-3.51104	0.000446358	0.00470076										DM297_I-int:Gypsy:LTR	33124.2	0.630665	0.203716	3.0958	0.0019628	0.00661194		BLOOD_LTR:Gypsy:LTR	1128.56	-1.09607	0.282457	-3.88049	0.000104246	0.00116405		TLD2:Gypsy:LTR	245.707	0.730489	0.286453	2.55012	0.0107686	0.0350602
Gypsy_DS:Gypsy:LTR	290.193	-1.58115	0.314439	-5.02849	4.94352e-07	1.10754e-05										TART_B1:Jockey:LINE	3861.03	0.629818	0.147293	4.27594	1.90329e-05	9.55578e-05		DOC5_DM:Jockey:LINE	2956.3	-1.14076	0.29093	-3.9211	8.81471e-05	0.00100566		TC1_DM:TcMar-Tc1:DNA	3259.87	0.728601	0.193913	3.75736	0.000171714	0.00102144
BS:Jockey:LINE	1336.21	-1.87946	0.225022	-8.35231	6.69391e-17	7.08946e-15										MAX_I-int:Pao:LTR	10851.4	0.628903	0.186755	3.36753	0.000758444	0.00280609		BS:Jockey:LINE	994.404	-1.27761	0.309534	-4.12752	3.66692e-05	0.000478442		MARINA:TcMar-Mariner:DNA	139.269	0.702505	0.27861	2.52146	0.0116868	0.037428
Chimpo_I-int:Gypsy:LTR	609.684	-1.92957	0.295507	-6.52969	6.59053e-11	3.03804e-09										ACCORD2_I-int:Gypsy:LTR	3407.63	0.62859	0.19325	3.25272	0.00114304	0.00406686		TIRANT_I-int:Gypsy:LTR	1643.76	-1.35746	0.292813	-4.63593	3.55334e-06	6.09821e-05		Mariner2_DM:TcMar-Tc1:DNA	1693.87	0.702477	0.1748	4.01875	5.85086e-05	0.000389816
FROGGER_I-int:Copia:LTR	826.265	-2.58364	0.29568	-8.73796	2.37367e-18	3.04185e-16										Gypsy1-I_DM:Gypsy:LTR	3099.16	0.62499	0.117809	5.30513	1.12593e-07	7.94637e-07		DMRPR:DMRPR:Unknown	252.804	-1.41534	0.531527	-2.66279	0.00774962	0.0401333		IVK_DM:I:LINE	4736.6	0.697045	0.239376	2.91193	0.00359204	0.0140127
																Stalker2_I-int:Gypsy:LTR	1784.92	0.621712	0.245346	2.53402	0.0112762	0.0310619		Chimpo_I-int:Gypsy:LTR	956.678	-1.50737	0.28234	-5.33884	9.35452e-08	2.34972e-06		POGO:TcMar-Pogo:DNA	1268.7	0.694663	0.196956	3.52699	0.000420306	0.00224233
																Gypsy6A_LTR:Gypsy:LTR	703.774	0.621657	0.246392	2.52304	0.0116344	0.0319301		FROGGER_I-int:Copia:LTR	307.315	-1.60632	0.518638	-3.09719	0.00195363	0.0134878		G3_DM:Jockey:LINE	1168.47	0.689258	0.218813	3.14999	0.00163276	0.00716975
																TC1_DM:TcMar-Tc1:DNA	4043.27	0.618919	0.184628	3.35224	0.000801606	0.00295108		HETA:Jockey:LINE	3487.27	-1.82526	0.340261	-5.36429	8.12696e-08	2.05418e-06		ROO_LTR:Pao:LTR	2412.87	0.68677	0.217968	3.15079	0.0016283	0.00715257
																DM297_LTR:Gypsy:LTR	1711.67	0.616175	0.192976	3.19301	0.00140797	0.00488439		TAHRE:Jockey:LINE	1163.89	-2.66992	0.402128	-6.63949	3.14776e-11	1.53352e-09		ACCORD_I-int:Gypsy:LTR	43413.2	0.679729	0.262532	2.58913	0.00962191	0.0320615
																LINEJ1_DM:Jockey:LINE	9604.78	0.582082	0.115303	5.04828	4.45795e-07	2.89539e-06		Gypsy3_LTR:Gypsy:LTR	32.3576	-2.81896	1.07935	-2.61172	0.00900885	0.045239		TV1I:Gypsy:LTR	1823.75	0.674719	0.188411	3.58111	0.000342136	0.00186925
																ZAM_I-int:Gypsy:LTR	798.037	0.574122	0.216552	2.65119	0.00802077	0.0231192		Invader6_LTR:Gypsy:LTR	157.779	-3.08137	0.713301	-4.31988	1.56117e-05	0.000229745		OSVALDO_I-int:Gypsy:LTR	403.427	0.662616	0.222187	2.98225	0.00286141	0.0115205
																DNAREP1_DM:Helitron:RC	82481.5	0.569355	0.166572	3.41806	0.000630681	0.00236683		Invader5_LTR:Gypsy:LTR	29.0062	-3.34988	0.959688	-3.49059	0.000481951	0.00421951		G2_DM:Jockey:LINE	1044.95	0.662329	0.183114	3.61703	0.000298006	0.00165756
																BLOOD_LTR:Gypsy:LTR	1397.27	0.568236	0.160485	3.54073	0.000399022	0.00156424										Invader2_I-int:Gypsy:LTR	11188.5	0.660274	0.188726	3.49858	0.000467741	0.00245588
																DIVER_LTR:Pao:LTR	477.516	0.567917	0.20661	2.74874	0.00598255	0.0178249										Gypsy7_I-int:Gypsy:LTR	1168.68	0.659665	0.207956	3.17214	0.0015132	0.0067108
																Gypsy7_I-int:Gypsy:LTR	1362.98	0.565783	0.178818	3.16401	0.00155609	0.00534157										DM297_I-int:Gypsy:LTR	25409.9	0.648449	0.222113	2.91945	0.00350647	0.0137286
																QUASIMODO_I-int:Gypsy:LTR	21886.6	0.555096	0.178551	3.1089	0.00187785	0.00633697										Invader1_LTR:Gypsy:LTR	1025.51	0.627428	0.190049	3.3014	0.000962024	0.00456379
																POGO:TcMar-Pogo:DNA	1214.32	0.544523	0.157596	3.45517	0.000549937	0.00209023										DNAREP1_DM:Helitron:RC	69022.3	0.621585	0.187495	3.31521	0.000915727	0.00436981
																Gypsy8_LTR:Gypsy:LTR	1699.7	0.534117	0.183116	2.91682	0.00353615	0.011251										FB4_DM:TcMar-Tc1:DNA	16262	0.620971	0.247683	2.50711	0.0121721	0.0386851
																TRANSIB3:CMC-Transib:DNA	2172.65	0.532973	0.173579	3.07049	0.00213706	0.00713422										Gypsy_I-int:Gypsy:LTR	3143.42	0.619782	0.182973	3.38729	0.000705878	0.00348147
																Jockey2:Jockey:LINE	3168.93	0.527918	0.18076	2.92054	0.00349428	0.0111257										STALKER4_LTR:Gypsy:LTR	1793.03	0.609365	0.179222	3.40005	0.000673727	0.0033369
																TRANSIB1:CMC-Transib:DNA	616.223	0.520253	0.183558	2.83426	0.00459316	0.0141654										DM412B_LTR:Gypsy:LTR	1493.12	0.606439	0.188202	3.22227	0.00127179	0.00577689
																Galileo_DM:P:DNA	2476.08	0.519583	0.140477	3.6987	0.000216704	0.000897726										DIVER2_I-int:Pao:LTR	3991.6	0.605132	0.193491	3.12744	0.00176334	0.00765734
																Gypsy4_I-int:Gypsy:LTR	9459.38	0.51275	0.18102	2.83255	0.0046178	0.0142152										ROO_I-int:Pao:LTR	47771.5	0.601718	0.19314	3.11545	0.00183665	0.00790929
																PROTOP_B:P:DNA	11389.1	0.462889	0.186185	2.48617	0.0129125	0.0349071										Invader5_I-int:Gypsy:LTR	334.668	0.592466	0.219676	2.697	0.00699681	0.0245078
																DOC6_DM:Jockey:LINE	4825.32	0.46021	0.136478	3.37205	0.000746117	0.00276355										DMCR1A:CR1:LINE	30550.9	0.570051	0.183158	3.11234	0.00185608	0.00798185
																MICROPIA_I-int:Gypsy:LTR	4405.47	0.439155	0.134373	3.26817	0.00108245	0.00386673										Copia2_I-int:Copia:LTR	1422.78	0.567484	0.193876	2.92704	0.00342202	0.0134387
																NOMAD_LTR:Gypsy:LTR	624.519	0.401487	0.167992	2.38992	0.0168519	0.0439385										Gypsy4_I-int:Gypsy:LTR	8375.05	0.559837	0.187442	2.98672	0.00281989	0.0113923
																ROO_I-int:Pao:LTR	84820.1	0.401093	0.125944	3.18468	0.00144914	0.00501568										Copia_LTR:Copia:LTR	802.095	0.54574	0.209977	2.59905	0.00934818	0.0312945
																BLOOD_I-int:Gypsy:LTR	12993.9	0.387919	0.140098	2.76892	0.00562417	0.0168851										PROTOP:P:DNA	4607.31	0.540996	0.195832	2.76255	0.00573523	0.0207637
																DMRT1B:R1:LINE	7521.56	0.380302	0.14235	2.6716	0.00754916	0.0218873										Jockey2:Jockey:LINE	2631.66	0.522117	0.208465	2.50459	0.0122595	0.0388673
																FW_DM:Jockey:LINE	104174	0.347255	0.135132	2.56974	0.0101776	0.0284343										PROTOP_A:P:DNA	8777.32	0.499332	0.196778	2.53753	0.0111637	0.0360561
																NOMAD_I-int:Gypsy:LTR	10557.4	0.345327	0.135674	2.54527	0.0109193	0.0302211										Chouto_I-int:Gypsy:LTR	818.989	0.49178	0.188272	2.61207	0.00899965	0.0303474
																DIVER_I-int:Pao:LTR	5494.04	0.315643	0.1134	2.78345	0.00537834	0.0162273										MAX_I-int:Pao:LTR	3016.93	0.415394	0.160734	2.58436	0.0097559	0.0323745
																DOC:Jockey:LINE	93564.9	-0.402002	0.129618	-3.10143	0.00192587	0.00649573										Gypsy12_LTR:Gypsy:LTR	1116.44	-0.452921	0.186276	-2.43145	0.0150384	0.0460519
																Gypsy12_I-int:Gypsy:LTR	1015.66	-0.492344	0.169338	-2.90747	0.00364371	0.0115465										Gypsy2_I-int:Gypsy:LTR	2932.83	-0.542569	0.2124	-2.55447	0.0106349	0.03473
																BS2:Jockey:LINE	4490.52	-0.525385	0.142398	-3.68956	0.000224643	0.000926021										LOOPER1_DM:PiggyBac:DNA	281.398	-0.575628	0.232204	-2.47897	0.0131762	0.0412377
																ACCORD_I-int:Gypsy:LTR	48201.4	-0.525819	0.162063	-3.24453	0.00117644	0.00417235										R1_DM:R1:LINE	16022.9	-0.580486	0.157958	-3.67493	0.000237911	0.00136377
																CIRCE:Gypsy:LTR	2162.75	-0.529972	0.216395	-2.44909	0.0143217	0.0382293										BURDOCK_I-int:Gypsy:LTR	1560.95	-0.730382	0.184648	-3.95554	7.63608e-05	0.000494072
																G4_DM:Jockey:LINE	4102.39	-0.578703	0.176711	-3.27485	0.00105718	0.00378556										R2_DM:R2:LINE	18595.2	-0.754347	0.185714	-4.06188	4.8679e-05	0.00033255
																OSVALDO_I-int:Gypsy:LTR	780.625	-0.598348	0.171753	-3.48377	0.000494406	0.00189861										Gypsy_DS:Gypsy:LTR	311.84	-0.846042	0.269773	-3.13613	0.00171194	0.00746925
																Invader3_LTR:Gypsy:LTR	609.643	-0.60046	0.183886	-3.26539	0.00109313	0.0039007										TAHRE:Jockey:LINE	508.141	-1.02354	0.26043	-3.9302	8.48758e-05	0.000543104
																Gypsy2-LTR_DM:Gypsy:LTR	440.193	-0.64133	0.246845	-2.59811	0.00937383	0.0264613										R1-2_DM:R1:LINE	281.751	-1.03186	0.22049	-4.67986	2.87074e-06	2.53236e-05
																Copia_I-int:Copia:LTR	53324.2	-0.648116	0.114332	-5.66873	1.4386e-08	1.12858e-07										CIRCE:Gypsy:LTR	2887.91	-1.08945	0.200897	-5.42291	5.86369e-08	6.89357e-07
																FW2_DM:Jockey:LINE	736.879	-0.651185	0.164517	-3.95815	7.55319e-05	0.00034207										Invader3_I-int:Gypsy:LTR	4759.98	-1.13213	0.174971	-6.4704	9.77467e-11	1.71845e-09
																MAX_LTR:Pao:LTR	2862.78	-0.701281	0.144543	-4.8517	1.22405e-06	7.49121e-06										Chimpo_LTR:Gypsy:LTR	160.286	-1.2137	0.296872	-4.08828	4.3458e-05	0.000300373
																Invader5_I-int:Gypsy:LTR	102.751	-0.732513	0.30084	-2.43489	0.0148963	0.0395341										TOM_I-int:Gypsy:LTR	852.836	-1.21452	0.230722	-5.26398	1.40966e-07	1.55279e-06
																FROGGER_I-int:Copia:LTR	257.051	-0.737041	0.310129	-2.37656	0.0174749	0.0452099										DOC5_DM:Jockey:LINE	4836.75	-1.29528	0.266749	-4.85583	1.19887e-06	1.12509e-05
																Invader3_I-int:Gypsy:LTR	7282.69	-0.743273	0.162861	-4.56386	5.02226e-06	2.76576e-05										BS:Jockey:LINE	1099.46	-1.37173	0.17142	-8.00219	1.22225e-15	3.52817e-14
																ACCORD_LTR:Gypsy:LTR	3574.57	-0.747038	0.166634	-4.48312	7.35604e-06	3.96072e-05										FROGGER_I-int:Copia:LTR	356.84	-1.60822	0.2694	-5.96964	2.37784e-09	3.49435e-08
																R1_DM:R1:LINE	27578.2	-0.753852	0.192091	-3.92445	8.69285e-05	0.000389197										Chimpo_I-int:Gypsy:LTR	1421.53	-1.76099	0.193857	-9.08399	1.04664e-19	4.43776e-18
																BATUMI_I-int:Pao:LTR	2187.87	-0.759014	0.143124	-5.30321	1.13784e-07	8.02193e-07										HETA:Jockey:LINE	4146.28	-1.90619	0.20471	-9.31164	1.2587e-20	5.73152e-19
																BLASTOPIA_I-int:Gypsy:LTR	13172.1	-0.771755	0.147055	-5.24808	1.53691e-07	1.06115e-06										NTS_DM:NTS_DM:Other	264.112	-2.14683	0.274963	-7.8077	5.82413e-15	1.5991e-13
																Gypsy_I-int:Gypsy:LTR	4564.9	-0.77616	0.160665	-4.83093	1.35894e-06	8.24177e-06
																G_DM:Jockey:LINE	2783.92	-0.800836	0.206827	-3.87201	0.000107943	0.000475634
																Invader4_I-int:Gypsy:LTR	3010.49	-0.814296	0.206259	-3.94792	7.88317e-05	0.000355808
																BS:Jockey:LINE	1595.7	-0.941136	0.177431	-5.30424	1.13146e-07	7.98119e-07
																LOOPER1_DM:PiggyBac:DNA	271.126	-0.962815	0.270113	-3.56449	0.000364559	0.00144397
																R2_DM:R2:LINE	33017.6	-1.07848	0.17324	-6.22536	4.80447e-10	4.54909e-09
																BATUMI_LTR:Pao:LTR	182.154	-1.13662	0.364454	-3.11868	0.0018166	0.00615048
																Bica_I-int:Gypsy:LTR	4844.96	-1.14166	0.120009	-9.51316	1.84953e-21	4.44419e-20
																Chimpo_I-int:Gypsy:LTR	710.18	-1.14794	0.203515	-5.6406	1.69462e-08	1.32321e-07
																Ulysses_I-int:Gypsy:LTR	456.057	-1.20598	0.227618	-5.29825	1.16916e-07	8.21674e-07
																Invader6_LTR:Gypsy:LTR	80.1477	-1.23248	0.3873	-3.18224	0.00146143	0.00505429
																DOC5_DM:Jockey:LINE	3641.34	-1.27548	0.17733	-7.1927	6.35205e-13	7.94601e-12
																QUASIMODO2-LTR_DM:Gypsy:LTR	162.586	-1.44891	0.290242	-4.99207	5.97345e-07	3.79483e-06
																G5A_DM:Jockey:LINE	1755.29	-1.47556	0.153182	-9.63273	5.81637e-22	1.45246e-20
																Gypsy2-I_DM:Gypsy:LTR	13983.8	-1.57708	0.188669	-8.359	6.32541e-17	1.12677e-15
																Invader4_LTR:Gypsy:LTR	860.637	-1.62483	0.297543	-5.46083	4.73925e-08	3.52149e-07
																Gypsy_LTR:Gypsy:LTR	955.205	-2.00834	0.22671	-8.85863	8.10072e-19	1.63236e-17
																NTS_DM:NTS_DM:Other	393.818	-2.6235	0.262475	-9.99526	1.59872e-23	4.44976e-22
																QUASIMODO2-I_DM:Gypsy:LTR	10460.7	-3.5055	0.202895	-17.2774	6.95991e-67	1.0107e-64
