## Supplementary material for "TDP-43 pathology in *Drosophila* induces glial-cell type specific toxicity that can be ameliorated by knock-down of SF2/SRSF1": Table S4

### Sheet: Table S4
Table S4. DNA damage/repair pathways
PNG +/- TDP-43								SPG +/- TDP-43								CG +/- TDP-43								ALG +/- TDP-43								EG +/- TDP-43
DNA damage checkpoint signaling - GO:0000077	baseMean	log2FoldChange	lfcSE	stat	pval	FDR		DNA damage checkpoint signaling - GO:0000077	baseMean	log2FoldChange	lfcSE	stat	pval	FDR		DNA damage checkpoint signaling - GO:0000077	baseMean	log2FoldChange	lfcSE	stat	pval	FDR		DNA damage checkpoint signaling - GO:0000077	baseMean	log2FoldChange	lfcSE	stat	pval	FDR		DNA damage checkpoint signaling - GO:0000077	baseMean	log2FoldChange	lfcSE	stat	pval	FDR
14-3-3epsilon	4138.9	-0.44141	0.20237	-2.1812	0.0291685	0.129255		14-3-3epsilon	10205.1	-0.581907	0.237484	-2.4503	0.0142736	0.0825454		14-3-3epsilon	15306	-0.903815	0.129553	-6.97639	3.02853e-12	3.53682e-11		14-3-3epsilon	5174.58	-1.42992	0.264616	-5.40377	6.5256e-08	1.67394e-06		14-3-3epsilon	9130.88	-0.781017	0.224388	-3.48065	0.000500192	0.00258947
CG5466	144.968	0.915247	0.407502	2.24599	0.0247043	0.11508		CG5466	147.309	-0.328195	0.355373	-0.923523	0.355735	0.641183		CG5466	131.02	1.03693	0.309206	3.35355	0.000797832	0.00293799		CG5466	104.75	-0.337221	0.61423	-0.549014	0.582996	0.777971		CG5466	120.521	-0.495416	0.287716	-1.72189	0.0850893	0.180596
CG9578	23.7614	0.167833	1.0241	0.163884	0.869823	0.950604		CG9578	91.3497	-0.0623524	0.449144	-0.138825	0.889588	0.954769		CG9578	126.268	-0.884159	0.27285	-3.24045	0.0011934	0.00422352		CG9578	50.1875	-0.804496	0.79435	-1.01277	0.311168	0.545334		CG9578	58.9141	-0.807949	0.403733	-2.00119	0.0453715	0.111591
Gcn2	372.47	0.430535	0.29535	1.45771	0.14492	0.380095		Gcn2	262.307	0.372449	0.328639	1.13331	0.257086	0.537733		Gcn2	845.506	1.30417	0.150937	8.64048	5.59783e-18	1.07607e-16		Gcn2	582.508	0.650112	0.31417	2.0693	0.0385177	0.136033		Gcn2	499.09	0.853178	0.226635	3.76454	0.000166855	0.000998005
PR-Set7	722.359	0.457375	0.25844	1.76975	0.076768	0.252252		PR-Set7	1073.95	0.146581	0.26294	0.557469	0.577207	0.803277		PR-Set7	1360.23	0.247463	0.153265	1.61461	0.106396	0.203122		PR-Set7	1155.42	-0.0878735	0.274703	-0.319886	0.749055	0.87993		PR-Set7	901.914	0.0148088	0.202226	0.0732287	0.941624	0.96414
Rad1	9.54001	-0.049561	1.29893	-0.0381553	0.969564	0.9898		Rad1	12.7348	-0.345791	1.44406	-0.239458	0.810751	0.923428		Rad1	23.55	0.931358	0.623512	1.49373	0.135246	0.246271		Rad1	19.3961	2.9616	1.3843	2.13942	0.0324016	0.119827		Rad1	12.2589	0.134218	0.802419	0.167267	0.86716	0.918763
Rad17	96.8271	0.550835	0.520164	1.05896	0.289616	0.57056		Rad17	155.337	-0.137688	0.415932	-0.331034	0.740619	0.893855		Rad17	163.257	-0.137336	0.259111	-0.530028	0.596093	0.723878		Rad17	146.599	-0.173468	0.548723	-0.31613	0.751904	0.881562		Rad17	105.81	0.327072	0.320758	1.01969	0.307877	0.464799
RfC4	30.5083	-0.211339	0.86396	-0.244617	0.806753	0.923631		RfC4	64.4491	1.18344	0.610473	1.93856	0.0525552	0.203541		RfC4	58.7673	-0.859417	0.380919	-2.25617	0.0240603	0.0592089		RfC4	37.2824	0.322484	0.820646	0.392964	0.694346	0.848253		RfC4	27.5997	-0.190374	0.67017	-0.284068	0.776358	0.856644
gpp	9612.13	-0.984903	0.237976	-4.13866	3.49344e-05	0.000511639		gpp	9920.48	0.754639	0.201633	3.74264	0.0001821	0.0025685		gpp	9741.14	0.429708	0.148322	2.89712	0.00376607	0.0119032		gpp	6498	-0.516111	0.283244	-1.82214	0.0684331	0.204833		gpp	7604.22	0.0178186	0.225574	0.0789923	0.937039	0.961509
grp	245.801	-0.376425	0.331331	-1.1361	0.255914	0.53005		grp	147.044	-0.245652	0.372152	-0.660085	0.509199	0.759605		grp	154.852	0.312033	0.258251	1.20825	0.226949	0.365991		grp	411.222	-0.325555	0.360435	-0.903227	0.366405	0.599446		grp	122.23	-0.465937	0.332206	-1.40256	0.160749	0.290296
lok	86.344	1.72899	0.756652	2.28506	0.0223095	0.1064		lok	66.5814	0.792915	0.545514	1.45352	0.14608	0.387045		lok	128.151	0.312647	0.287184	1.08866	0.276303	0.425026		lok	86.0829	-1.76355	0.556199	-3.17071	0.00152064	0.0110611		lok	79.8177	-0.23713	0.340697	-0.696015	0.48642	0.636871
mei-41	122.625	0.625104	0.415343	1.50503	0.132316	0.35932		mei-41	69.93	0.238551	0.923209	0.258393	0.796103	0.918412		mei-41	139.241	0.342063	0.263417	1.29856	0.194095	0.326123		mei-41	126.969	2.2314	0.588331	3.79276	0.000148981	0.00158172		mei-41	85.0638	0.557604	0.356162	1.56559	0.117444	0.230854
mof	80.2478	0.00964622	0.742623	0.0129894	0.989636	0.996714		mof	75.562	-0.0730314	0.494672	-0.147636	0.88263	0.952009		mof	125.774	-0.0531604	0.292678	-0.181634	0.85587	0.910384		mof	115.29	-0.0462953	0.578876	-0.0799745	0.936258	0.972099		mof	85.3448	-1.03064	0.388111	-2.65553	0.00791849	0.0272418
mus304	39.5688	0.159809	0.753193	0.212175	0.831971	0.934909		mus304	22.4067	0.166341	0.835811	0.199018	0.842249	0.937443		mus304	82.2701	0.451386	0.41127	1.09754	0.272404	0.420681		mus304	46.3471	0.0806081	0.735825	0.109548	0.912768	0.962813		mus304	58.6357	0.359343	0.399799	0.898811	0.368753	0.528859
tefu	311.344	-0.109159	0.31092	-0.351084	0.725526	0.886615		tefu	249.205	0.241971	0.361609	0.669151	0.503399	0.754977		tefu	471.919	0.0851751	0.220567	0.386164	0.699375	0.804431		tefu	577.064	0.283583	0.305762	0.927463	0.353686	0.587467		tefu	375.965	-0.258645	0.233038	-1.10988	0.267049	0.41962
timeout	76.1809	0.834276	0.663956	1.25652	0.208926	0.472225		timeout	26.2504	3.20726	0.983152	3.26223	0.00110541	0.0113008		timeout	42.098	1.19601	0.505734	2.3649	0.018035	0.0464521		timeout	39.262	0.671433	0.855815	0.784554	0.432715	0.658271		timeout	25.81	0.565261	0.561917	1.00595	0.314439	0.47206
Cellular response to DNA damage - GO:0006974	baseMean	log2FoldChange	lfcSE	stat	pval	FDR		Cellular response to DNA damage - GO:0006974	baseMean	log2FoldChange	lfcSE	stat	pval	FDR		Cellular response to DNA damage - GO:0006974	baseMean	log2FoldChange	lfcSE	stat	pval	FDR		Cellular response to DNA damage - GO:0006974	baseMean	log2FoldChange	lfcSE	stat	pval	FDR		Cellular response to DNA damage - GO:0006974	baseMean	log2FoldChange	lfcSE	stat	pval	FDR
Blm	216.191	0.169092	0.390666	0.432829	0.665139	0.853998		Blm	245.071	-0.375321	0.531481	-0.70618	0.480076	0.738901		Blm	313.099	0.270395	0.230131	1.17496	0.240011	0.382278		Blm	320.956	0.118773	0.337893	0.35151	0.725206	0.868556		Blm	258.466	0.217195	0.257537	0.843354	0.399031	0.559136
CG11986	24.2243	0.228472	1.02963	0.221896	0.824395	0.931214		CG11986	30.1937	1.39813	0.906549	1.54226	0.123011	0.347617		CG11986	57.7763	-0.1258	0.394547	-0.318847	0.749843	0.83955		CG11986	28.9493	2.1434	1.14921	1.86511	0.0621664	0.191703		CG11986	31.8174	0.53744	0.504145	1.06604	0.286404	0.442032
CG1218	22.0808	-0.406889	1.00247	-0.405886	0.684826	0.867627		CG1218	36.4026	1.1288	0.964996	1.16975	0.242103	0.519785		CG1218	59.2956	-0.20303	0.42973	-0.472459	0.636599	0.755033		CG1218	36.5841	-1.08036	0.900973	-1.19911	0.230487	0.451995		CG1218	52.6193	-1.12554	0.39309	-2.86332	0.0041922	0.0159311
CG14130	14.622	-1.65852	1.33987	-1.23782	0.215781	0.482505		CG14130	29.6375	-2.81592	0.913983	-3.08093	0.00206355	0.0186458		CG14130	32.887	0.224217	0.733051	0.305869	0.759705	0.846233		CG14130	20.7579	0.322456	1.09324	0.294953	0.76803	0.889386		CG14130	25.0887	-0.787406	0.54959	-1.43272	0.151939	0.279265
CG7044	101.66	-0.427073	0.478723	-0.892109	0.372334	0.652755		CG7044	168.623	0.836164	0.451448	1.85218	0.0639998	0.231569		CG7044	309.842	-0.672557	0.265872	-2.52963	0.0114183	0.031395		CG7044	336.478	-1.16266	0.444618	-2.61497	0.00892348	0.0449223		CG7044	217.288	-0.507921	0.25126	-2.0215	0.0432285	0.107423
CG7376	56.2567	0.127699	0.677655	0.188442	0.85053	0.942856		CG7376	62.7769	0.134691	0.742076	0.181505	0.855971	0.942368		CG7376	84.1136	-0.0886248	0.337521	-0.262575	0.792878	0.867413		CG7376	92.151	1.41236	0.602114	2.34566	0.0189934	0.0792748		CG7376	65.2203	-0.279427	0.358694	-0.779013	0.435972	0.593098
Chrac-14	4.95691	0.500329	1.89912	0.263453	0.792201	0.917991		Chrac-14	11.7645	0.194819	1.17042	0.166452	0.867801	0.947208		Chrac-14	37.5156	-0.144064	0.490558	-0.293675	0.769007	0.851619		Chrac-14	19.8682	-0.724175	1.1494	-0.630045	0.528665	0.736546		Chrac-14	20.2537	-0.549375	0.639475	-0.859102	0.390284	0.549799
Cul4	176.808	0.131297	0.407484	0.322213	0.747292	0.896445		Cul4	483.107	-1.48355	0.499582	-2.96958	0.0029821	0.0248177		Cul4	388.253	-0.147221	0.232926	-0.632052	0.527353	0.667371		Cul4	356.544	0.020823	0.437308	0.0476163	0.962022	0.983512		Cul4	294.783	-0.0703152	0.263857	-0.26649	0.789862	0.865195
MAGE	10.8103	-0.030273	1.397	-0.02167	0.982711	0.993958		MAGE	18.5472	-0.165471	0.971732	-0.170284	0.864787	0.945545		MAGE	46.4022	-0.470457	0.422255	-1.11416	0.265213	0.412484		MAGE	40.2113	-0.561551	0.854959	-0.656816	0.5113	0.723872		MAGE	23.5818	-0.4979	0.594554	-0.837434	0.402349	0.562201
Mnn1	1301.18	-0.350459	0.244276	-1.43468	0.151377	0.39103		Mnn1	3302.86	-0.50174	0.232685	-2.15631	0.0310599	0.142458		Mnn1	4624.52	-0.015905	0.129291	-0.123017	0.902093	0.940458		Mnn1	2383.17	-0.595402	0.229958	-2.58918	0.00962061	0.0473029		Mnn1	2992.71	-0.194551	0.193686	-1.00447	0.315154	0.472674
PCNA	38.423	3.46618	0.986413	3.51392	0.00044154	0.00466475		PCNA	28.8073	0.101884	0.93742	0.108685	0.913452	0.965273		PCNA	35.9436	2.25574	0.569076	3.96386	7.3746e-05	0.00033489		PCNA	31.3826	8.21771	1.71689	4.7864	1.69796e-06	3.18553e-05		PCNA	17.086	4.0249	0.892158	4.51142	6.43952e-06	5.33478e-05
RecQ5	549.522	-0.20666	0.255378	-0.809231	0.418382	0.690479		RecQ5	823.399	0.29576	0.259672	1.13898	0.254714	0.535498		RecQ5	1351.54	-0.344408	0.165573	-2.08009	0.037517	0.0861808		RecQ5	794.882	-0.521069	0.281141	-1.85341	0.0638235	0.195213		RecQ5	742.557	-0.503834	0.212664	-2.36915	0.0178289	0.0529544
Rel	973.822	-0.0891124	0.269273	-0.330937	0.740692	0.893446		Rel	1121.52	0.0523878	0.252805	0.207226	0.835833	0.934115		Rel	1733.5	-1.16828	0.134988	-8.65467	4.9434e-18	9.58545e-17		Rel	1220.89	-0.834345	0.250354	-3.33265	0.000860222	0.00690578		Rel	1292.79	-0.878656	0.178469	-4.92331	8.50928e-07	8.18157e-06
SMC5	236.154	0.589584	0.318257	1.85254	0.0639486	0.222994		SMC5	281.208	0.269999	0.501401	0.538489	0.590239	0.811006		SMC5	464.041	-0.0128392	0.175544	-0.0731398	0.941695	0.964206		SMC5	615.11	-0.34732	0.334908	-1.03706	0.299707	0.532902		SMC5	369.753	0.265293	0.222031	1.19485	0.232146	0.380737
Uba1	1011.87	0.211137	0.214741	0.983215	0.325502	0.60895		Uba1	1339.73	-0.480326	0.199462	-2.40811	0.0160353	0.0899987		Uba1	2184.5	-1.12968	0.156751	-7.20685	5.72596e-13	7.18298e-12		Uba1	1142.36	-0.694867	0.25688	-2.70503	0.00682986	0.0363837		Uba1	1337.06	-0.726054	0.172139	-4.21782	2.46671e-05	0.000180631
Xpd	39.412	-0.320638	0.714963	-0.448468	0.653815	0.847837		Xpd	62.8277	0.123404	0.591065	0.208783	0.834618	0.933923		Xpd	110.908	0.482182	0.322755	1.49396	0.135187	0.246271		Xpd	74.45	0.851965	0.609182	1.39854	0.161951	0.363834		Xpd	67.7989	0.695545	0.346099	2.00967	0.0444664	0.109762
ctrip	4876.73	0.172003	0.188442	0.912762	0.361368	0.642896		ctrip	5499.39	0.0949459	0.179861	0.527883	0.59758	0.814162		ctrip	8504.73	0.755559	0.122249	6.18049	6.39034e-10	5.98283e-09		ctrip	6468.9	0.17748	0.241777	0.734063	0.462911	0.684987		ctrip	5852.65	0.388006	0.16765	2.31438	0.0206469	0.0593741
hyd	2656.37	-0.18702	0.238003	-0.785786	0.431993	0.702181		hyd	2474.33	-0.133818	0.191138	-0.700112	0.483857	0.742449		hyd	4901.13	-0.197813	0.124586	-1.58776	0.11234	0.212466		hyd	3467.55	0.226584	0.224	1.01154	0.311759	0.545736		hyd	3470.67	-0.180909	0.200696	-0.901406	0.367372	0.527565
jnj	132.523	0.156561	0.437006	0.358258	0.72015	0.884733		jnj	200.843	-0.300838	0.318711	-0.94392	0.34521	0.630854		jnj	305.278	-0.213692	0.208632	-1.02425	0.305715	0.4573		jnj	278.559	-0.0356328	0.408769	-0.087171	0.930536	0.970191		jnj	187.612	0.103323	0.281353	0.367237	0.713442	0.813672
kin17	65.9995	-0.0273083	0.595852	-0.0458307	0.963445	0.988277		kin17	93.386	-0.14194	0.532525	-0.266542	0.789821	0.916003		kin17	187.306	0.417114	0.422087	0.988219	0.323045	0.476246		kin17	128.477	-0.618456	0.565762	-1.09314	0.274333	0.5038		kin17	79.0836	-0.26326	0.357485	-0.736421	0.461475	0.615871
lok	86.344	1.72899	0.756652	2.28506	0.0223095	0.1064		lok	66.5814	0.792915	0.545514	1.45352	0.14608	0.387045		lok	128.151	0.312647	0.287184	1.08866	0.276303	0.425026		lok	86.0829	-1.76355	0.556199	-3.17071	0.00152064	0.0110611		lok	79.8177	-0.23713	0.340697	-0.696015	0.48642	0.636871
mei-9	52.3441	-0.390885	0.631338	-0.619138	0.535826	0.778745		mei-9	16.343	0.566688	1.1351	0.499242	0.617609	0.826733		mei-9	34.6513	-0.0749644	0.491397	-0.152554	0.87875	0.924855		mei-9	99.4672	0.158049	0.701456	0.225316	0.821734	0.915969		mei-9	54.4214	0.354465	0.416725	0.850597	0.394993	0.554897
mh	9.50497	1.54027	1.46541	1.05108	0.29322	0.574384		mh	9.54867	3.26403	1.37697	2.37043	0.0177673	0.096607		mh	11.0732	0.283307	0.872003	0.324893	0.745262	0.836206		mh	25.0113	0.924716	1.04954	0.881069	0.37828	0.61058		mh	7.84153	1.56857	1.0981	1.42844	0.153165	0.280692
p53	191.128	3.14687	0.560541	5.61399	1.97718e-08	5.85165e-07		p53	199.241	1.68072	0.36207	4.64197	3.45102e-06	7.70562e-05		p53	233.127	1.95551	0.249724	7.83069	4.85188e-15	7.29146e-14		p53	157.994	3.24766	0.509191	6.37809	1.79315e-10	7.44495e-09		p53	95.1753	1.35298	0.309423	4.37259	1.22782e-05	9.61728e-05
pic	252.228	1.76849	0.348717	5.07141	3.94882e-07	9.15083e-06		pic	230.059	0.530477	0.353355	1.50126	0.133289	0.364614		pic	650.312	0.987709	0.176177	5.60634	2.06656e-08	1.59683e-07		pic	408.162	1.63722	0.322776	5.0723	3.93046e-07	8.57182e-06		pic	359.724	0.794183	0.218965	3.62699	0.00028674	0.00160247
