## Supplementary material for "TDP-43 pathology in *Drosophila* induces glial-cell type specific toxicity that can be ameliorated by knock-down of SF2/SRSF1": Table S5

### Sheet: Table S5
Table S5. Chromatin organization pathway
PNG +/- TDP-43								SPG +/- TDP-43								CG +/- TDP-43								ALG +/- TDP-43								EG +/- TDP-43
Chromatin organization - GO:0006325	baseMean	log2FoldChange	lfcSE	stat	pval	FDR		Chromatin organization - GO:0006325	baseMean	log2FoldChange	lfcSE	stat	pval	FDR		Chromatin organization - GO:0006325	baseMean	log2FoldChange	lfcSE	stat	pval	FDR		Chromatin organization - GO:0006325	baseMean	log2FoldChange	lfcSE	stat	pval	FDR		Chromatin organization - GO:0006325	baseMean	log2FoldChange	lfcSE	stat	pval	FDR
BEAF-32	91.4301	0.275547	0.52633	0.523525	0.600609	0.816118		BEAF-32	164.026	-0.706552	0.40111	-1.76149	0.078155	0.262569		BEAF-32	278.914	0.0543845	0.204012	0.266575	0.789797	0.865105		BEAF-32	233.842	0.232542	0.430681	0.539941	0.589238	0.781639		BEAF-32	175.255	-0.281943	0.265339	-1.06258	0.287974	0.443784
CG12259	49.074	0.484978	0.676206	0.717206	0.473247	0.734043		CG12259	44.2492	0.419243	0.668373	0.62726	0.530489	0.771609		CG12259	115.09	-0.397474	0.36212	-1.09763	0.272366	0.420671		CG12259	92.8834	-0.740051	0.538288	-1.37482	0.169186	0.374309		CG12259	55.7057	-0.808766	0.40102	-2.01677	0.0437194	0.10841
CG13367	55.1041	0.953621	0.621807	1.53363	0.125121	0.347212		CG13367	101.472	0.206005	0.397259	0.518566	0.604063	0.817892		CG13367	187.635	-0.206494	0.25543	-0.808418	0.41885	0.572171		CG13367	130.435	-0.919923	0.48624	-1.89191	0.0585026	0.183354		CG13367	120.25	0.0027255	0.308651	0.00883038	0.992954	0.995726
Cap-H2	349.279	-0.145128	0.319099	-0.454806	0.649249	0.845627		Cap-H2	318.36	-0.346765	0.249534	-1.38965	0.164636	0.415707		Cap-H2	534.474	-0.525547	0.166836	-3.15008	0.00163227	0.00557584		Cap-H2	491.447	0.343307	0.308923	1.1113	0.266439	0.494868		Cap-H2	456.303	-0.544079	0.232911	-2.336	0.0194914	0.0567708
Dek	1110.09	-0.113896	0.237642	-0.479275	0.631743	0.83443		Dek	1711.91	-1.18306	0.256041	-4.62059	3.82658e-06	8.43229e-05		Dek	3536.87	-0.598364	0.110402	-5.41987	5.96425e-08	4.37815e-07		Dek	1894.69	-0.975967	0.241768	-4.03678	5.41888e-05	0.000659989		Dek	1605.24	-0.6733	0.183016	-3.67891	0.000234231	0.00134626
Df31	964.386	0.261125	0.295209	0.884541	0.376404	0.655472		Df31	1127.01	-0.708273	0.330444	-2.1434	0.0320813	0.145644		Df31	1235.14	-0.743739	0.231447	-3.21343	0.0013116	0.00459079		Df31	605.538	0.383757	0.30247	1.26874	0.204532	0.419267		Df31	648.201	-0.440559	0.227005	-1.94074	0.0522896	0.12467
E(Pc)	2596.8	-0.32181	0.194749	-1.65244	0.0984459	0.298035		E(Pc)	3233.22	-0.22419	0.196485	-1.14101	0.253867	0.534435		E(Pc)	4900.36	-0.0853848	0.131986	-0.646924	0.517681	0.659302		E(Pc)	4108.96	-0.384267	0.234694	-1.63731	0.101565	0.269873		E(Pc)	3744.14	-0.235478	0.195859	-1.20228	0.229254	0.377448
E(var)3-9	151.584	-0.119849	0.465912	-0.257236	0.796997	0.919878		E(var)3-9	138.881	-0.157	0.501616	-0.312989	0.754289	0.9022		E(var)3-9	218.952	-0.194262	0.256948	-0.756037	0.449627	0.600162		E(var)3-9	177.294	-0.290919	0.418446	-0.695235	0.486908	0.704024		E(var)3-9	116.985	-0.0896667	0.329654	-0.272002	0.78562	0.862841
Elba2	22.5646	0.0822989	1.07704	0.0764118	0.939091	0.977656		Elba2	18.5208	1.34201	1.04232	1.28751	0.197916	0.464665		Elba2	30.0378	1.14898	0.624547	1.8397	0.0658128	0.137535		Elba2	7.1581	-0.76773	1.82251	-0.421248	0.673574	0.83609		Elba2	23.7142	-0.113283	0.749496	-0.151146	0.879861	0.926954
HP1b	68.2228	-0.20113	0.558524	-0.36011	0.718765	0.883801		HP1b	110.762	0.00846099	0.492206	0.0171899	0.986285	0.993756		HP1b	181.857	0.160206	0.279322	0.573555	0.566269	0.699718		HP1b	145.646	-0.661675	0.468636	-1.41192	0.157974	0.358431		HP1b	120.884	-0.0346213	0.312972	-0.110621	0.911917	0.948136
HP1c	20.6582	1.10724	0.996076	1.11161	0.266308	0.542865		HP1c	17.6209	-0.283641	0.823197	-0.344561	0.730425	0.889452		HP1c	33.7988	-0.883267	0.554183	-1.59382	0.110977	0.210183		HP1c	29.2147	0.621186	0.975911	0.636519	0.524438	0.733279		HP1c	17.1882	-0.489014	0.647176	-0.755612	0.449882	0.60546
HP1e	15.939	0.956291	1.004	0.952477	0.340855	0.622585		HP1e	6.19319	1.65472	1.7345	0.954001	0.340083	0.626016		HP1e	6.64685	1.46064	1.1797	1.23814	0.215662	0.352317		HP1e	35.337	0.793556	0.953374	0.832366	0.405202	0.633954		HP1e	4.51962	1.98963	1.40808	1.41301	0.157652	0.286546
HP4	21.0315	-1.52018	1.14986	-1.32206	0.186149	0.440698		HP4	40.5693	0.646237	0.811208	0.796636	0.425663	0.701075		HP4	54.158	-0.561756	0.411773	-1.36424	0.172493	0.297432		HP4	51.2756	0.0683896	0.758197	0.0902003	0.928128	0.969616		HP4	28.766	-0.499969	0.57644	-0.86734	0.385756	0.545288
HP6	4.15248	1.84395	2.34805	0.785313	0.43227	0.702274		HP6	0.146523	-0.822265	4.08047	-0.201512	0.840298	NA		HP6	0.222221	0.720934	4.56207	0.158028	0.874435	NA		HP6	0.704227	2.75219	4.47341	0.615233	0.538401	NA		His2A:CG31618	6.98751	0.982649	1.3298	0.738943	0.459942	0.614511
His2A:CG31618	3.12784	-0.46168	3.18804	-0.144816	0.884856	0.957249		His2A:CG31618	8.39061	1.80789	2.03898	0.886666	0.375259	0.657306		His2A:CG31618	3.25929	4.75618	2.48236	1.91599	0.0553659	0.119208		His2A:CG31618	1.67321	3.9848	4.43561	0.898366	0.368991	NA		His2A:CG33808	21.0764	-0.364376	0.608351	-0.598957	0.549202	0.689302
His2A:CG33808	16.7327	1.15873	1.20578	0.960981	0.336562	0.618446		His2A:CG33808	31.9292	0.131534	0.709688	0.185341	0.852962	0.94152		His2A:CG33808	53.6982	-0.329377	0.397075	-0.829509	0.406817	0.561068		His2A:CG33808	23.6312	1.63994	1.19043	1.37761	0.168325	0.373499		HmgD	189.651	-0.400367	0.283176	-1.41385	0.157407	0.286434
HmgD	111.304	0.18059	0.482761	0.374077	0.708347	0.879372		HmgD	216.261	-0.76094	0.482677	-1.5765	0.114911	0.33336		His2A:CG33832	0.676868	-3.30997	4.40519	-0.75138	0.452424	NA		His2A:CG33832	0.193562	-1.39315	4.5597	-0.305535	0.759959	NA		Iswi	304.217	-0.199621	0.239604	-0.833128	0.404773	0.564795
Iswi	224.818	0.818116	0.337707	2.42256	0.0154115	0.0814424		Iswi	226.739	-0.333515	0.311883	-1.06936	0.284908	0.57081		HmgD	497.21	0.279491	0.180764	1.54617	0.122064	0.227223		His2A:CG33835	0.193562	-1.39315	4.5597	-0.305535	0.759959	NA		JIL-1	1185.33	-0.0469495	0.172584	-0.272039	0.785592	0.862841
JIL-1	1190.66	0.146043	0.230983	0.632268	0.527212	0.772781		JIL-1	1351.94	-0.171735	0.29619	-0.579814	0.56204	0.793499		Iswi	596.523	0.256123	0.177651	1.44172	0.149381	0.266311		His2A:CG33838	0.193562	-1.39315	4.5597	-0.305535	0.759959	NA		LamC	519.784	-0.840058	0.204529	-4.10728	4.00342e-05	0.000279699
LamC	462.024	0.254273	0.283171	0.897949	0.369213	0.650284		LamC	910.056	-0.689484	0.275961	-2.49848	0.0124725	0.0748232		JIL-1	1823.72	-0.150498	0.136673	-1.10116	0.270828	0.419046		His2A:CG33841	0.193562	-1.39315	4.5597	-0.305535	0.759959	NA		Mtor	1384.96	-0.401603	0.207809	-1.93256	0.0532903	0.12638
Mtor	1200.38	-0.188592	0.212289	-0.888375	0.374339	0.653701		Mtor	1624.51	-0.0827852	0.234351	-0.353253	0.723899	0.885226		LamC	481.266	-0.937199	0.191842	-4.88527	1.03288e-06	6.3969e-06		HmgD	205.044	-0.469612	0.450125	-1.04329	0.296812	0.529503		Nup153	9320.63	2.38632	0.162311	14.7022	6.23938e-49	1.61375e-46
Nup153	10476.6	2.64333	0.255052	10.3639	3.62079e-25	9.09812e-23		Nup153	9787.78	2.34383	0.19091	12.2771	1.20212e-34	3.81287e-32		Mtor	2568.14	-0.470884	0.12838	-3.6679	0.000244554	0.0010013		Iswi	533.334	0.459588	0.339206	1.35489	0.175452	0.381947		Pcl	599.57	-0.154056	0.182284	-0.845143	0.398031	0.558158
Pcl	462.719	-0.138878	0.272812	-0.509062	0.610709	0.823121		Pcl	552.675	0.519754	0.271773	1.91246	0.0558177	0.211669		Nup153	14657.7	2.1655	0.119413	18.1346	1.70046e-73	2.77051e-71		JIL-1	1408.37	-0.0219943	0.2552	-0.0861845	0.93132	0.97052		Prp19	89.7391	-0.596438	0.318602	-1.87205	0.0611998	0.141026
Prp19	63.9959	0.266506	0.569562	0.467914	0.639846	0.83961		Prp19	61.3051	-1.06941	0.589051	-1.81549	0.0694494	0.244685		Pcl	990.327	0.0578443	0.144729	0.399674	0.689397	0.796949		LamC	328.075	1.55931	0.424082	3.67692	0.00023607	0.00234161		Sgf11	54.4593	-0.205945	0.420374	-0.48991	0.624198	0.749554
Sgf11	55.5671	0.115157	0.609531	0.188927	0.85015	0.942688		Sgf11	50.04	-0.562323	0.581852	-0.966438	0.333825	0.619674		Prp19	110.661	-0.662311	0.305684	-2.16666	0.0302611	0.0719502		Mtor	1313.83	-0.660013	0.294464	-2.24141	0.0249997	0.0983925		Su(var)205	190.347	-0.813244	0.298139	-2.72774	0.00637704	0.0226872
Su(var)205	80.9897	-0.618596	0.660772	-0.936171	0.349185	0.63017		Su(var)205	153.855	-0.311886	0.340742	-0.915315	0.360027	0.645439		Sgf11	88.4755	-0.0332521	0.316765	-0.104974	0.916396	0.94903		Nup153	11841.3	2.08526	0.221913	9.39673	5.62842e-21	9.06701e-19		Su(var)3-3	146.743	-0.406394	0.287475	-1.41367	0.157459	0.286434
Su(var)3-3	105.092	-0.62416	0.452154	-1.38041	0.167459	0.414044		Su(var)3-3	116.697	-0.0191246	0.492288	-0.0388484	0.969011	0.987045		Su(var)205	361.217	-0.510067	0.200925	-2.53859	0.0111299	0.0307158		Pcl	806.913	0.313762	0.306372	1.02412	0.305777	0.540432		Su(var)3-9	54.0029	0.0980666	0.385001	0.254718	0.798941	0.870789
Su(var)3-9	78.6016	0.275231	0.515753	0.533649	0.593584	0.813079		Su(var)3-9	32.5573	0.851465	0.801849	1.06188	0.288292	0.574724		Su(var)3-3	191.083	-0.492864	0.237655	-2.07387	0.0380917	0.0872908		Prp19	108.247	0.465886	0.565829	0.823369	0.410298	0.639008		Tlk	5630.01	0.036897	0.222748	0.165644	0.868437	0.919488
Tlk	4395.33	-0.136668	0.223579	-0.611273	0.541019	0.781729		Tlk	6393.63	-0.177769	0.273981	-0.648836	0.516444	0.763047		Su(var)3-9	64.1951	-0.367503	0.410668	-0.894889	0.370846	0.526088		Sgf11	84.288	1.42411	0.61691	2.30845	0.0209741	0.0857852		Trl	747.42	-0.940234	0.189586	-4.95941	7.07073e-07	6.91669e-06
Trl	433.687	-0.939769	0.317409	-2.96075	0.00306895	0.0235359		Trl	608.369	-0.504033	0.215865	-2.33494	0.0195464	0.10355		Tlk	6016.43	0.458596	0.118803	3.86014	0.000113321	0.000496548		Su(var)205	110.451	-1.01262	0.509055	-1.98921	0.0466782	0.15631		U2A	16.1305	-0.19931	0.651873	-0.305749	0.759795	0.845656
U2A	13.6086	1.07113	1.08678	0.985596	0.324332	0.607653		U2A	30.7115	0.495506	0.700085	0.70778	0.479082	0.738069		Trl	984.626	-0.264474	0.151218	-1.74896	0.0802974	0.161806		Su(var)3-3	195.678	-1.29406	0.479292	-2.69993	0.00693531	0.0368318		asf1	59.1111	-0.142517	0.372772	-0.382318	0.702226	0.805941
asf1	31.0151	-1.59761	0.863061	-1.8511	0.0641558	0.22327		aly	0.180989	1.10129	4.08047	0.269892	0.787243	NA		U2A	30.9672	-0.11368	0.522632	-0.217515	0.827807	0.890727		Su(var)3-9	86.1399	0.369227	0.578416	0.638341	0.523251	0.732265		aurB	0.962809	0.885568	3.12103	0.283742	0.776608	NA
aurB	2.73519	0.549156	2.61484	0.210015	0.833656	NA		asf1	50.4706	0.528753	0.594623	0.889225	0.373882	0.656054		aly	0.142647	0.720934	4.56207	0.158028	0.874435	NA		Tlk	7661.9	-0.688487	0.270494	-2.54529	0.0109187	0.0519571		bon	1754.43	0.721569	0.162955	4.42803	9.50977e-06	7.6196e-05
bon	1798.74	0.736501	0.234539	3.14021	0.00168827	0.0143947		aurB	1.97499	1.66502	2.70456	0.615635	0.538136	NA		asf1	95.0518	-0.118385	0.373141	-0.317267	0.751041	0.84029		Trl	846.888	-0.958256	0.266811	-3.59152	0.000328754	0.0030601		dlt	499.88	0.287397	0.27674	1.03851	0.299032	0.455766
dlt	645.765	0.486371	0.256176	1.89858	0.0576195	0.208822		bon	2805.42	0.883415	0.23855	3.70327	0.000212835	0.00293509		aurB	5.42782	0.803683	1.53778	0.522627	0.601234	0.727448		U2A	19.2295	-0.0544273	1.28317	-0.0424162	0.966167	0.985582		dom	3473.45	-0.126172	0.170308	-0.740849	0.458785	0.613646
dom	3316.31	-0.0348846	0.202203	-0.172522	0.863027	0.947297		dlt	464.287	-0.0538821	0.300163	-0.17951	0.857538	0.94314		bon	3016.45	0.967397	0.119259	8.11176	4.9892e-16	8.23928e-15		asf1	88.2609	-0.283916	0.544548	-0.521379	0.602103	0.790685		jumu	268.176	0.23657	0.726047	0.325834	0.74455	0.83558
jumu	196.403	1.59329	0.426824	3.73291	0.000189283	0.00225643		dom	2717.4	0.260165	0.187525	1.38736	0.165332	0.416768		dlt	428.273	0.0846743	0.198218	0.427177	0.66925	0.781293		aurB	1.10767	-1.66208	4.3627	-0.380974	0.703222	NA		msl-1	1062.3	-0.03169	0.194003	-0.163348	0.870245	0.921025
msl-1	913.307	-0.155045	0.218454	-0.70974	0.477866	0.73808		jumu	117.545	0.479357	0.516556	0.927987	0.353414	0.639097		dom	4637.13	-0.00149057	0.106508	-0.0139948	0.988834	0.993182		bon	2289.76	0.948989	0.290721	3.26426	0.00109752	0.0084299		msl-3	156.244	-0.40592	0.258744	-1.56881	0.116692	0.229722
msl-3	109.385	-0.391206	0.452459	-0.864623	0.387246	0.665072		msl-1	1021.97	-0.105095	0.261516	-0.401868	0.687781	0.865587		jumu	178.009	1.72003	0.248892	6.91075	4.82088e-12	5.52337e-11		dlt	700.551	0.995311	0.306969	3.24238	0.00118536	0.00901292		not	151.412	0.172476	0.27483	0.627575	0.530282	0.674298
not	120.239	0.307684	0.433828	0.709231	0.478181	0.738215		msl-3	169.41	-0.821136	0.42991	-1.91002	0.0561307	0.21237		msl-1	1812.87	-2.45929e-05	0.136252	-0.000180495	0.999856	0.999856		dom	3824.24	0.261772	0.266018	0.984037	0.325097	0.559585		pea	257.299	0.983394	0.231181	4.25378	2.10188e-05	0.000155768
pea	308.553	1.79162	0.355394	5.04123	4.62559e-07	1.04545e-05		not	242.512	-0.767751	0.535472	-1.43378	0.151634	0.394555		msl-3	224.552	-0.575775	0.210266	-2.73831	0.0061755	0.0183137		jumu	221.52	1.71047	0.417287	4.09903	4.14877e-05	0.000530428		pzg	606.476	-0.608402	0.209849	-2.89924	0.00374066	0.0144833
pzg	387.954	-0.522697	0.330203	-1.58296	0.113432	0.326511		pea	202.438	0.591587	0.3645	1.62301	0.104587	0.314131		not	257.643	0.762285	0.272584	2.79651	0.00516577	0.015646		msl-1	1316.23	-0.015514	0.271218	-0.0572013	0.954385	0.979713		rhi	3.1822	5.16241	1.8706	2.75977	0.00578426	0.0209294
rhi	19.2674	1.42433	1.09037	1.30629	0.191454	0.448206		pzg	413.77	0.0484822	0.25462	0.19041	0.848988	0.940279		pea	455.567	0.906956	0.180756	5.01757	5.23301e-07	3.36121e-06		msl-3	185.841	0.578769	0.449386	1.28791	0.197777	0.411282		scf	1267.23	-1.93048	0.18055	-10.6922	1.1066e-26	7.9947e-25
scf	2151.27	-0.242484	0.307793	-0.787814	0.430805	0.700844		rhi	15.29	-0.727822	1.25277	-0.580971	0.56126	0.79311		pzg	854.487	-0.586667	0.17129	-3.425	0.000614797	0.00231306		not	158.358	0.0592963	0.465362	0.12742	0.898608	0.955824		snRNA:U1:82Eb	1.11274	-0.647376	2.5196	-0.256936	0.797228	NA
snRNA:U1:82Eb	0.947864	-3.37216	3.95187	-0.853308	0.393489	NA		scf	247.275	-0.631654	0.304117	-2.07701	0.037801	0.164513		rhi	9.8202	0.425286	0.915337	0.464622	0.642202	0.759478		pea	308.63	0.57641	0.355175	1.62289	0.104613	0.275354		spt4	13.7629	-0.375783	0.724706	-0.518532	0.604087	0.734561
spt4	9.42344	0.536459	1.50114	0.357367	0.720817	0.884796		snRNA:U1:82Eb	0.609881	-2.68686	3.97435	-0.67605	0.499009	NA		scf	1087.07	-2.33599	0.134602	-17.3548	1.81283e-67	2.66147e-65		pzg	763.827	-0.491307	0.288639	-1.70215	0.0887279	0.24504		sti	5.06703	0.922433	1.2831	0.718909	0.472197	0.624602
sti	22.6998	-0.106907	1.13526	-0.0941697	0.924974	0.972932		spt4	26.7869	0.00020499	0.87668	0.000233826	0.999813	0.999813		snRNA:U1:82Eb	1.10126	-4.01411	3.16076	-1.26998	0.204091	NA		rhi	2.88592	-4.24327	3.50132	-1.21191	0.225548	0.446222		stwl	390.064	-1.50045	0.23609	-6.35543	2.07848e-10	3.49985e-09
stwl	192.994	-0.22197	0.354959	-0.62534	0.531748	0.776108		sti	11.5267	0.406004	1.08802	0.373159	0.70903	0.876808		spt4	30.3319	-0.642926	0.513342	-1.25243	0.210412	0.345855		scf	2908.28	0.609581	0.302554	2.01478	0.0439273	0.149417		wapl	2145.47	0.597131	0.189869	3.14496	0.0016611	0.0072769
wapl	1973.05	1.15801	0.207863	5.57105	2.53212e-08	7.3748e-07		stwl	304.819	0.440613	0.284492	1.54877	0.121437	0.345069		sti	6.47048	3.17684	1.63041	1.94849	0.0513567	0.112167		snRNA:U1:82Eb	0.364946	-0.41359	4.56109	-0.0906779	0.927749	NA
								wapl	3064.85	1.3235	0.278634	4.74995	2.03463e-06	4.80313e-05		stwl	492.206	-0.66318	0.163509	-4.05592	4.99383e-05	0.000234015		spt4	16.861	-0.109218	1.18662	-0.0920411	0.926665	0.968929
																wapl	3716.26	1.0586	0.146814	7.21047	5.57611e-13	7.00817e-12		sti	7.98765	0.88629	1.74821	0.50697	0.612176	0.797962
																								stwl	388.498	-1.79362	0.354711	-5.05657	4.26868e-07	9.20967e-06
																								wapl	2897.91	0.371414	0.240613	1.54361	0.122682	0.303863
																								snama	801.001	0.222105	0.276948	0.801972	0.422569	0.649718
																								tub	224.686	-1.1967	0.419455	-2.85299	0.00433099	0.0254385
																								wgn	7511.14	-1.01892	0.224	-4.54872	5.39726e-06	8.81213e-05
