## Supplementary material for "TDP-43 pathology in *Drosophila* induces glial-cell type specific toxicity that can be ameliorated by knock-down of SF2/SRSF1": Table S6

### Sheet: Table S6
Table S6. nucleocytoplasmic transport pathway
PNG +/- TDP-43								SPG +/- TDP-43								CG +/- TDP-43								ALG +/- TDP-43								EG +/- TDP-43
nucleocytoplasmic transport - GO:0006913	baseMean	log2FoldChange	lfcSE	stat	pval	FDR		nucleocytoplasmic transport - GO:0006913	baseMean	log2FoldChange	lfcSE	stat	pval	FDR		nucleocytoplasmic transport - GO:0006913	baseMean	log2FoldChange	lfcSE	stat	pval	FDR		nucleocytoplasmic transport - GO:0006913	baseMean	log2FoldChange	lfcSE	stat	pval	FDR		nucleocytoplasmic transport - GO:0006913	baseMean	log2FoldChange	lfcSE	stat	pval	FDR
AIF	122.267	0.691391	0.459641	1.5042	0.13253	0.359674		AIF	84.7426	0.562238	0.401782	1.39936	0.161705	0.411751		AIF	166.898	-0.540043	0.254671	-2.12055	0.0339593	0.0791238		AIF	164.012	0.200463	0.526338	0.380865	0.703304	0.854746		AIF	139.751	-0.322703	0.29317	-1.10074	0.271011	0.423889
Buffy	24.1436	2.31005	0.975955	2.36696	0.0179349	0.0910268		Buffy	59.6098	1.14222	0.725224	1.57499	0.115258	0.333781		Buffy	29.4626	3.62632	0.845976	4.28656	1.81465e-05	9.15201e-05		Buffy	47.3443	0.224517	0.993706	0.225939	0.821249	0.915861		Buffy	14.0158	3.50066	0.876007	3.99615	6.43799e-05	0.000424993
CG10209	80.8283	-0.828401	0.5659	-1.46386	0.143231	0.377333		CG10209	64.5774	-0.195726	0.517876	-0.37794	0.705475	0.874128		CG10209	112.827	-0.595809	0.321048	-1.85582	0.0634788	0.133387		CG10209	104.09	-0.90506	0.563714	-1.60553	0.108377	0.281437		CG10209	77.9762	-0.720588	0.340122	-2.11862	0.0341229	0.0889493
CG12384	82.3806	-0.320817	0.603479	-0.531612	0.594994	0.813925		CG12384	107.709	-1.25746	0.511823	-2.45683	0.0140168	0.0813646		CG12384	200.137	-0.552613	0.246022	-2.24619	0.0246919	0.0605402		CG12384	58.1866	-0.792405	0.72108	-1.09891	0.271805	0.500984		CG12384	82.86	-0.902076	0.399977	-2.25532	0.0241133	0.06722
CG13516	17.8064	-0.166666	0.999703	-0.166716	0.867594	0.949544		CG13516	54.57	-0.87741	0.50358	-1.74235	0.081448	0.269893		CG13516	16.199	-1.46745	0.797118	-1.84094	0.0656302	0.137196		CG13516	44.7737	0.403933	0.834009	0.484327	0.628154	0.808927		CG13516	29.5773	0.0804611	0.518999	0.155031	0.876797	0.92492
CG30428	121.924	-0.699906	0.431095	-1.62355	0.104471	0.310193		CG30428	128.186	-0.54462	0.458192	-1.18863	0.234586	0.511481		CG30428	133.465	0.0770517	0.298652	0.257998	0.796408	0.869851		CG30428	196.218	-1.23387	0.492674	-2.50444	0.0122645	0.0567293		CG30428	100.625	-0.446746	0.323429	-1.38128	0.167192	0.298596
Damm	23.407	-2.84735	1.30629	-2.17972	0.0292782	0.129603		Damm	3.45152	0.360605	2.04814	0.176065	0.860243	0.943987		Damm	5.81829	2.35228	1.71488	1.37169	0.170161	0.294629		Damm	5.85994	4.31003	2.39821	1.79719	0.0723061	0.212245		Damm	4.15171	2.74257	1.45976	1.87879	0.0602737	0.139289
Dcp-1	99.9748	-0.189223	0.585391	-0.323243	0.746511	0.896247		Dcp-1	85.7007	-1.84609	0.596424	-3.09527	0.00196635	0.0179511		Dcp-1	152.747	-0.11355	0.265047	-0.428414	0.66835	0.780953		Dcp-1	161.201	1.34335	0.503228	2.66946	0.00759736	0.0394971		Dcp-1	91.2854	0.193616	0.323124	0.599198	0.549041	0.689205
Debcl	54.8498	-0.199426	0.819302	-0.24341	0.807688	0.924236		Debcl	152.093	-1.06629	0.415599	-2.56568	0.0102975	0.0642801		Debcl	228.169	-0.665334	0.284536	-2.33831	0.0193712	0.049408		Debcl	236.072	-0.455827	0.404953	-1.12563	0.260323	0.487934		Debcl	176.428	-0.226815	0.268683	-0.844173	0.398573	0.558616
Decay	15.1598	0.549327	3.73749	0.146978	0.88315	0.956845		Decay	0.465146	2.44736	4.00326	0.611343	0.540973	NA		Decay	2.47487	-0.68318	2.64433	-0.258357	0.796132	0.869691		Decay	2.5287	4.58377	3.7094	1.23572	0.216564	0.434737		Decay	1.01306	3.58139	3.29161	1.08804	0.27658	NA
Diap1	3406.2	0.982129	0.194689	5.0446	4.54473e-07	1.03081e-05		Diap1	6993.61	0.471186	0.203786	2.31216	0.0207687	0.108384		Diap1	3283.04	0.247602	0.145769	1.69859	0.0893963	0.17639		Diap1	3909.22	0.773092	0.339245	2.27886	0.0226755	0.091031		Diap1	2939.26	0.541434	0.177914	3.04323	0.00234053	0.00970119
Dredd	314.644	-0.450132	0.367712	-1.22414	0.220899	0.488577		Dredd	359.129	0.112229	0.297191	0.377633	0.705703	0.874128		Dredd	356.773	-0.00515123	0.176935	-0.0291137	0.976774	0.98551		Dredd	491.233	0.757429	0.351136	2.15708	0.0309995	0.115848		Dredd	328.405	0.223891	0.224776	0.996064	0.319219	0.477352
Drice	103.01	-0.257401	0.519232	-0.495735	0.620082	0.828095		Drice	101.968	-0.119717	0.523738	-0.228583	0.819193	0.927845		Drice	231.904	-0.497828	0.222853	-2.23388	0.0254911	0.0621688		Drice	99.3986	-0.625998	0.703887	-0.889345	0.373818	0.606569		Drice	133.008	-0.370929	0.293728	-1.26283	0.20665	0.349516
Dronc	52.7424	0.119019	0.610598	0.194923	0.845454	0.940728		Dronc	80.7058	0.0220088	0.520235	0.0423056	0.966255	0.985904		Dronc	165.552	0.31413	0.277029	1.13393	0.256826	0.402533		Dronc	52.5237	0.731087	0.707374	1.03352	0.30136	0.534817		Dronc	78.3577	0.145617	0.345118	0.421936	0.673072	0.786568
Fadd	62.575	0.487084	0.551878	0.882595	0.377455	0.656232		Fadd	33.6695	1.16912	0.619324	1.88774	0.0590608	0.219131		Fadd	75.6839	0.115119	0.376477	0.305779	0.759773	0.846233		Fadd	91.9447	-0.809739	0.56365	-1.4366	0.150832	0.347042		Fadd	60.8958	-0.385407	0.367572	-1.04852	0.294398	0.450285
Hsp60D	15.3175	-1.74853	1.16127	-1.50571	0.132142	0.359075		Hsp60D	12.206	-1.60883	1.46309	-1.09962	0.271499	0.554984		Hsp60D	3.82129	-0.0444115	1.68316	-0.0263857	0.97895	0.986853		Hsp60D	116.11	0.0991422	0.605111	0.163841	0.869856	0.940541		Hsp60D	15.5277	0.696283	0.666627	1.04449	0.29626	0.452597
IFT57	0.288432	0.0438913	4.08047	0.0107564	0.991418	NA		IFT57	5.40658	-0.57394	2.36655	-0.242521	0.808376	0.922725		IFT57	0.142647	0.720934	4.56207	0.158028	0.874435	NA		Orct	35.6851	1.23982	0.908817	1.36422	0.172499	0.378521		Orct	277.533	-1.47958	0.237478	-6.23038	4.65314e-10	7.47508e-09
Orct	313.584	-1.22901	0.365723	-3.3605	0.000778011	0.00750008		Orct	46.8176	0.72536	0.858607	0.84481	0.398217	0.677851		Orct	431.592	-0.520239	0.192333	-2.70488	0.0068329	0.0199754		Psn	77.0482	0.251222	0.70343	0.357138	0.720988	0.866764		Psn	90.087	-0.353849	0.336006	-1.0531	0.292294	0.448179
Psn	64.2927	0.443697	0.580875	0.763842	0.444961	0.711206		Psn	52.4522	-0.799006	0.63719	-1.25395	0.20986	0.481998		Psn	190.924	0.175323	0.261409	0.670687	0.50242	0.6461		Strica	7.61495	-1.01507	1.97049	-0.515135	0.606459	0.794076		Strica	17.1213	-1.96918	0.727752	-2.70584	0.00681326	0.0239687
Strica	33.1179	0.0483722	1.1279	0.0428871	0.965792	0.9891		Strica	139.28	0.481611	0.365239	1.31862	0.187296	0.450178		Strica	25.6287	-1.22931	0.607036	-2.0251	0.0428573	0.0961339		Tak1	662.049	-0.495901	0.322727	-1.5366	0.124392	0.30676		Tak1	804.439	-1.79013	0.187947	-9.52466	1.65586e-21	8.26778e-20
Tak1	468.26	-0.66406	0.313878	-2.11566	0.0343733	0.145474		Tak1	832.652	-0.41096	0.217448	-1.88992	0.0587682	0.218465		Tak1	773.729	-1.33304	0.154184	-8.64582	5.34209e-18	1.03136e-16		Tao	6033.42	-0.290114	0.23573	-1.23071	0.218433	0.437083		Tao	5240.18	0.325622	0.173862	1.87287	0.0610859	0.140813
Tao	5368.74	0.463821	0.231553	2.00309	0.0451681	0.175936		Tao	7653.51	0.759817	0.229131	3.31608	0.000912896	0.00965173		Tao	9365.49	0.816592	0.10787	7.57012	3.72874e-14	5.18916e-13		abd-A	4.69645	-0.0659281	2.63274	-0.0250416	0.980022	0.991085		abd-A	1.18556	-2.66122	2.49737	-1.06561	0.2866	NA
abd-A	1.99165	-4.43793	3.92838	-1.12971	0.258598	NA		abd-A	7.79973	0.884386	1.36465	0.64807	0.516939	0.763067		abd-A	3.36868	0.0596718	1.78906	0.0333538	0.973392	0.983608		cathD	727.604	-0.536128	0.290391	-1.84623	0.0648593	0.197201		cathD	876.455	-0.556152	0.233776	-2.37899	0.0173601	0.0518357
cathD	425.182	-0.0855997	0.288374	-0.296836	0.766592	0.905927		cathD	452.992	-0.0661696	0.255409	-0.259073	0.795579	0.918318		cathD	2973.15	0.547264	0.155866	3.51113	0.000446212	0.00173095		chrb	18160.5	-1.23963	0.265119	-4.67576	2.92864e-06	5.16552e-05		chrb	11599	-0.937122	0.217321	-4.31215	1.61678e-05	0.000123425
chrb	10136.2	-1.74425	0.240898	-7.24061	4.46683e-13	2.73201e-11		chrb	14304.2	-0.687867	0.276929	-2.48391	0.0129949	0.0772449		chrb	7101.46	-0.881947	0.11684	-7.54834	4.40855e-14	6.10344e-13		crq	1524.57	-0.157153	0.243534	-0.645302	0.518732	0.728842		crq	2228.57	-0.47104	0.159884	-2.94614	0.00321771	0.0127447
crq	994.976	-0.76109	0.264618	-2.87618	0.00402518	0.0294421		crq	1406.54	-0.146781	0.222172	-0.660662	0.508829	0.759478		crq	3952.52	-0.692636	0.157743	-4.3909	1.12882e-05	5.90563e-05		egr	29.4515	-1.97024	1.22385	-1.60988	0.107425	0.279782		egr	1464.58	-0.60393	0.198205	-3.047	0.00231141	0.00959204
egr	101.593	2.02854	0.582635	3.48166	0.000498317	0.00516662		egr	648.866	3.01332	0.275546	10.9358	7.77116e-28	1.68648e-25		egr	5913.34	0.0542244	0.119746	0.452828	0.650672	0.766239		grim	0.188889	-1.37537	4.56109	-0.301544	0.763	NA		grim	0.616698	-0.912316	3.71768	-0.2454	0.806147	NA
grim	5.68798	-4.04891	2.32892	-1.73854	0.0821165	0.264353		grim	2.8896	1.45729	1.96944	0.739951	0.45933	NA		grim	0.673467	-1.76105	3.99689	-0.440605	0.659499	NA		hid	78.9189	0.897219	0.753135	1.19131	0.233531	0.455157		hid	232.591	1.84513	0.298965	6.17174	6.75421e-10	1.06131e-08
hid	223.586	0.738833	0.380194	1.9433	0.0519794	0.194203		hid	280.266	-1.1474	0.445442	-2.57587	0.00999871	0.0629435		hid	1539.31	0.996657	0.124211	8.02391	1.02434e-15	1.64486e-14		hppy	1470.16	-0.58396	0.273244	-2.13714	0.0325866	0.120364		hppy	1257.89	-0.00962354	0.16493	-0.0583493	0.95347	0.970969
hppy	1321.11	-0.131968	0.248573	-0.530904	0.595485	0.814194		hppy	1738.55	-0.399038	0.207425	-1.92377	0.0543831	0.208595		hppy	1675.63	0.307336	0.134408	2.28659	0.0222198	0.0553527		lok	86.0829	-1.76355	0.556199	-3.17071	0.00152064	0.0110611		lok	79.8177	-0.23713	0.340697	-0.696015	0.48642	0.636871
lok	86.344	1.72899	0.756652	2.28506	0.0223095	0.1064		lok	66.5814	0.792915	0.545514	1.45352	0.14608	0.387045		lok	128.151	0.312647	0.287184	1.08866	0.276303	0.425026		mRpS29	28.0653	-0.63054	1.00008	-0.630492	0.528372	0.736331		mRpS29	30.0391	-0.718211	0.493618	-1.45499	0.145671	0.271248
mRpS29	20.5874	-0.544276	1.17922	-0.461557	0.644399	0.842975		mRpS29	20.9963	-0.056991	0.947233	-0.0601658	0.952024	0.980145		mRpS29	45.9492	-1.18167	0.430296	-2.74619	0.00602927	0.0179281		mats	155.154	-1.08092	0.459104	-2.3544	0.0185526	0.0778577		mats	207.65	-1.05551	0.249893	-4.22387	2.40146e-05	0.000176352
mats	84.7683	0.249281	0.618438	0.403081	0.686889	0.868866		mats	126.97	-0.425574	0.419589	-1.01426	0.310457	0.599025		mats	260.434	-0.486484	0.293977	-1.65484	0.0979575	0.190275		mbl	1117.53	-1.084	0.436821	-2.48158	0.0130803	0.0595763		mbl	1090.33	0.734651	0.22246	3.3024	0.000958613	0.00455215
mbl	3357.43	0.0275736	0.315266	0.0874615	0.930305	0.974289		mbl	20854.9	-0.571231	0.237626	-2.4039	0.0162211	0.0907669		mbl	1417.93	0.235274	0.273077	0.861566	0.388926	0.543919		mod(mdg4)	3087.11	-0.174017	0.282752	-0.615438	0.538265	0.744362		mod(mdg4)	2042.26	-0.593845	0.176555	-3.36351	0.000769577	0.00374847
mod(mdg4)	1496.22	-1.13196	0.211373	-5.35526	8.5435e-08	2.20736e-06		mod(mdg4)	1332.99	-0.281662	0.188423	-1.49484	0.134957	0.36747		mod(mdg4)	1923.29	-0.555903	0.118349	-4.69714	2.63834e-06	1.5292e-05		p53	157.994	3.24766	0.509191	6.37809	1.79315e-10	7.44495e-09		p53	95.1753	1.35298	0.309423	4.37259	1.22782e-05	9.61728e-05
p53	191.128	3.14687	0.560541	5.61399	1.97718e-08	5.85165e-07		p53	199.241	1.68072	0.36207	4.64197	3.45102e-06	7.70562e-05		p53	233.127	1.95551	0.249724	7.83069	4.85188e-15	7.29146e-14		pll	293.607	-0.0976539	0.42864	-0.227823	0.819784	0.915231		pll	248.527	-0.393897	0.229762	-1.71437	0.0864612	0.182699
pll	178.647	-0.256497	0.360004	-0.712484	0.476165	0.737141		pll	102.364	-0.59075	0.411328	-1.4362	0.150945	0.393448		pll	365.894	-0.579843	0.190147	-3.04945	0.00229261	0.00759467		pnut	910.637	-0.711493	0.271346	-2.62209	0.00873927	0.044216		pnut	693.086	-0.0994295	0.21418	-0.464233	0.642481	0.762813
pnut	866.872	-0.00813489	0.238269	-0.0341415	0.972764	0.991409		pnut	1526.4	0.435372	0.269357	1.61634	0.106021	0.316478		pnut	920.083	-0.342663	0.196748	-1.74163	0.0815735	0.163858		qkr58E-3	233.079	-1.2742	0.401017	-3.17743	0.00148587	0.01086		qkr58E-3	283.154	-0.855585	0.246787	-3.4669	0.000526493	0.0027072
qkr58E-3	185.15	-1.90093	0.343929	-5.52711	3.25542e-08	9.16885e-07		qkr58E-3	298.874	-0.89754	0.347155	-2.58542	0.00972616	0.0617304		qkr58E-3	272.914	-0.215805	0.219618	-0.982638	0.325786	0.478875		rpr	3.27292	4.95641	3.38172	1.46565	0.142744	0.335681		rpr	6.73337	4.43061	1.49325	2.96709	0.00300633	0.0120296
rpr	18.7062	0.505726	1.40378	0.36026	0.718653	0.883754		rpr	69.3238	2.18888	0.863741	2.53418	0.011271	0.069399		rpr	168.512	1.50239	0.289191	5.19516	2.04544e-07	1.39069e-06		scyl	17179.1	-1.40091	0.273514	-5.1219	3.02474e-07	6.7055e-06		scyl	11511.2	-0.636574	0.250674	-2.53945	0.0111028	0.0359124
scyl	5776.36	-1.17891	0.224201	-5.25825	1.45431e-07	3.61612e-06		scyl	13820.1	-0.5502	0.309308	-1.77881	0.0752709	0.256398		scyl	9191.08	-0.55245	0.150133	-3.67974	0.000233468	0.000959461		skl	3.5889	-5.61106	3.47925	-1.61272	0.106805	0.279116		skl	0.70483	1.83159	3.20468	0.571534	0.567638	NA
skl	4.38892	1.28615	2.55898	0.502602	0.615244	0.825582		skl	5.98645	0.107135	1.64261	0.065222	0.947997	0.979349		skl	1.23725	3.35922	3.22603	1.04128	0.297744	0.448209		snama	801.001	0.222105	0.276948	0.801972	0.422569	0.649718		snama	610.436	-0.322642	0.190016	-1.69798	0.0895124	0.187667
snama	770.647	1.05633	0.426207	2.47844	0.0131958	0.072827		snama	531.73	-0.237893	0.250308	-0.950399	0.341909	0.628163		snama	845.858	-0.443744	0.182819	-2.42722	0.0152149	0.040231		tub	224.686	-1.1967	0.419455	-2.85299	0.00433099	0.0254385		tub	257.947	-0.0904967	0.227978	-0.396954	0.691402	0.79936
tub	182.53	-0.53178	0.541976	-0.981188	0.3265	0.609838		tub	290.195	-0.406098	0.424481	-0.956695	0.338721	0.624964		tub	458.813	-0.233847	0.202945	-1.15227	0.24921	0.393248		wgn	7511.14	-1.01892	0.224	-4.54872	5.39726e-06	8.81213e-05		wgn	714.31	-0.188562	0.215151	-0.876418	0.380803	0.540564
wgn	1761.76	0.109509	0.259149	0.422573	0.672607	0.859197		wgn	1965.21	0.0142445	0.208359	0.0683653	0.945495	0.978404		wgn	1094.08	-0.179714	0.143641	-1.25113	0.210888	0.346423
